# SARS-CoV-2 Nsp14 mediates the effects of viral infection on the host cell transcriptome

**DOI:** 10.1101/2021.07.02.450964

**Authors:** Michela Zaffagni, Jenna M Harris, Ines L Patop, Nagarjuna Reddy Pamudurti, Sinead Nguyen, Sebastian Kadener

## Abstract

Viral infection involves complex set of events orchestrated by multiple viral proteins. To identify functions of SARS-CoV-2 proteins, we performed transcriptomic analyses of cells expressing individual viral proteins. Expression of Nsp14, a protein involved in viral RNA replication, provoked a dramatic remodeling of the transcriptome that strongly resembled that observed following SARS-CoV-2 infection. Moreover, Nsp14 expression altered the splicing of more than 1,000 genes and resulted in a dramatic increase in the number of circRNAs, which are linked to innate immunity. These effects were independent of the Nsp14 exonuclease activity and required the N7-guanine-methyltransferase domain of the protein. Activation of the NFkB pathway and increased expression of *CXCL8* occurred early upon Nsp14 expression. We identified IMPDH2, which catalyzes the rate-limiting step of guanine nucleotides biosynthesis, as a key mediator of these effects. Nsp14 expression caused an increase in GTP cellular levels, and the effect of Nsp14 was strongly decreased in presence of IMPDH2 inhibitors. Together, our data demonstrate an unknown role for Nsp14 with implications for therapy.
