## Supplementary material for "SARS-CoV-2 Nsp14 mediates the effects of viral infection on the host cell transcriptome": Table 1

### Sheet: Table 1
Table 1: List of DEGs in the screening described in Figure 1. 3'RNA seq.
Sample	Protein	Library	DEGs L2fc >1, padj<0.05	DEGs L2fc <-1, padj<0.05
X1_1_all_S1_,X1_2_all_S2_,X1_3_all_S3_	N	L1	181	36
X2_1_all_S4_, X2_2_all_S5_,X2_3_all_S6_	E	L1	449	91
X3_1_all_S7_, X3_2_all_S8_, X3_3_all_S9_	M	L1	461	219
X4_1_all_S10_, X4_2_all_S11_, X4_3_all_S12_	ORF3a	L1	333	109
X5_1_all_S13_, X5_2_all_S14_, X5_3_all_S15_	ORF10	L1	239	53
X6_1_all_S16_, X6_2_all_S17_, X6_3_all_S18_	nsp13	L1	294	133
X8_1_all_S25_, X8_2_all_S26_, X8_3_all_S27_	nsp7	L2	42	32
X9_1_all_S28_, X9_2_all_S29_, X9_3_all_S30_	nsp4	L2	36	15
X10_1_all_S31_, X10_2_all_S32_, X10_3_all_S33_	ORF9c	L2	67	44
X11_1_all_S34_, X11_2_all_S35_, X11_3_all_S36_	nsp10	L2	32	17
X12_1_all_S37_, X12_2_all_S38_, X12_3_all_S39_	nsp12	L2	38	20
X13_1_all_S40_, X13_2_all_S41_, X13_3_all_S42_	ORF6	L2	133	87
X14_1_all_S43_, X14_2_all_S44_, X14_3_all_S45_	ORF8	L2	137	43
X15_1_all_S52_, X15_2_all_S53_, X15_3_all_S54_	nsp2	L3	58	88
X16_1_all_S55_, X16_2_all_S56_, X16_3_all_S57_	nsp15	L3	67	45
X17_1_all_S58_, X17_2_all_S59_, X17_3_all_S60_	nsp11	L3	34	14
X18_1_all_S61_, X18_2_all_S62_, X18_3_all_S63_	nsp5	L3	59	63
X19_1_all_S64_, X19_2_all_S65_, X19_3_all_S66_	nsp8	L3	50	28
X20_1_all_S67_, X20_2_all_S68_, X20_3_all_S69_	ORF7b	L3	133	157
X21_1_all_S76_, X21_2_all_S77_, X21_2_all_S77_	nsp1	L4	247	98
X22_1_all_S79_, X22_2_all_S80_, X22_3_all_S81_	ORF3b	L4	74	51
X23_1_all_S82_, X23_2_all_S83_, X23_3_all_S84_	nsp5	L4	182	92
X24_1_all_S85_,X24_2_all_S86_, X24_3_all_S87_	ORF7a	L4	47	133
X25_1_all_S88_, X25_2_all_S89_, X25_3_all_S90_	nsp9	L4	269	328
X26_3_all_S93_	nsp14	L4	1862	2161
X27_1_all_S94_, X27_2_all_S95_, X27_3_all_S96_	ORF9b	L4	240	227
