## Supplementary material for "SARS-CoV-2 Nsp14 mediates the effects of viral infection on the host cell transcriptome": Table 6

### Sheet: Table 6
Table 6: Feature analysis with MATT for upregulated intron retentions and downregulated exon inclusion events described in Figure 3 - figure supplement 1
Introns
FEATURE	UP_N_DATAPOINTS	UP_N_NA	UP_MEAN	UP_MEDIAN	CTRL_N_DATAPOINTS	CTRL_N_NA	CTRL_MEAN	CTRL_MEDIAN	PVAL_MANN_WHITNEY_U_TEST_UP_VS_CTRL	QUAL_MANN_WHITNEY_U_TEST_UP_VS_CTRL	FC median	log2(FC median)	FC mean	log2(FC mean)
UPEXON_GCC	2024	0	0.620479	0.631341	2149	0	0.481262	0.464431	6.83851e-284	*** : UP > CTRL	1.35939	0.442955	1.28927	0.366559
INTRON_5SS_20INT10EX_GCC	2024	0	0.615135	0.633333	2149	0	0.446332	0.433333	7.89769e-244	*** : UP > CTRL	1.46154	0.547488	1.3782	0.462787
PROP_FIRST_INTRON	2024	0	0.536594	0.583333	2149	0	0.108435	0.0001	1.17628e-203	*** : UP > CTRL	5833.33	12.5101	4.94851	2.30699
PROP_INTERNAL_INTRON	2024	0	0.391032	0.25	2149	0	0.75367	0.888889	1.03605e-157	*** : UP < CTRL	0.28125	-1.83007	0.518838	-0.946644
INTRON_GCC	2024	0	0.50733	0.492836	2149	0	0.432325	0.412556	6.34587e-103	*** : UP > CTRL	1.19459	0.256516	1.17349	0.230807
INTRON_MEDIANRELATIVERANK	2024	0	0.413424	0.333333	2149	0	0.605486	0.619048	1.13987e-101	*** : UP < CTRL	0.538462	-0.893085	0.682797	-0.550472
INTRON_MEDIANRELATIVERANK_10BINS	2024	0	4.6418	4	2149	0	6.53281	7	9.27531e-99	*** : UP < CTRL	0.571429	-0.807355	0.710537	-0.493019
INTRON_MEDIANRELATIVERANK_5BINS	2024	0	2.55435	2	2149	0	3.48022	4	1.10993e-98	*** : UP < CTRL	0.5	-1	0.733961	-0.446225
INTRON_MEDIANRELATIVERANK_3BINS	2024	0	1.75692	2	2149	0	2.28618	2	2.4911e-93	*** : UP < CTRL	1	0	0.768495	-0.379893
MEDIAN_TR_LENGTH	2024	0	42522.8	23691.5	2149	0	77752.7	44391.5	4.50656e-58	*** : UP < CTRL	0.533695	-0.905914	0.546898	-0.870657
DOEXON_GCC	2024	0	0.515158	0.514286	2149	0	0.471277	0.455782	1.17976e-45	*** : UP > CTRL	1.12836	0.174225	1.09311	0.12844
PROP_INTRON_IN_UTR	2024	0	0.0449222	0	2149	0	0.00846183	0	7.42322e-43	*** : UP > CTRL	1	0	5.3088	2.40839
RATIO_UPEXON_INTRON_GCC	2024	0	1.26652	1.21933	2149	0	1.1404	1.11926	8.57464e-39	*** : UP > CTRL	1.0894	0.12354	1.11059	0.15133
RATIO_DOEXON_INTRON_GCC	2024	0	1.03467	1.02779	2149	0	1.11806	1.09149	3.37361e-36	*** : UP < CTRL	0.941636	-0.0867581	0.925417	-0.111825
INTRON_3SS_20INT10EX_GCC	2024	0	0.468067	0.466667	2149	0	0.412424	0.4	6.20467e-33	*** : UP > CTRL	1.16667	0.222392	1.13491	0.182584
MEDIAN_INTRON_NUMBER	2024	0	11.937	8.5	2149	0	16.0293	12	1.69873e-28	*** : UP < CTRL	0.708333	-0.4975	0.744698	-0.425272
MAXENTSCR_HSAMODEL_5SS	2024	0	7.78859	8.38	2149	0	8.37551	8.92	3.25746e-28	*** : UP < CTRL	0.939462	-0.0900935	0.929924	-0.104815
SF1_HIGHESTSCORE_3SS	2024	0	-5.97669	-5.93645	2149	0	-5.71136	-5.66426	4.80491e-14	*** : UP < CTRL	1.04805	0.0677131	1.04646	0.0655128
UPEXON_MEDIANLENGTH	2024	0	201.861	144	2149	0	155.485	129	5.56413e-14	*** : UP > CTRL	1.11628	0.158698	1.29826	0.376581
NUM_PREDICTED_BPS	2008	16	5.21912	5	2141	8	5.7744	6	1.30708e-09	*** : UP < CTRL	0.833333	-0.263034	0.903838	-0.145865
DOEXON_MEDIANLENGTH	2024	0	302.763	140	2149	0	249.094	132	6.59488e-05	*** : UP > CTRL	1.06061	0.0848889	1.21546	0.281499
MEDIAN_SCORE_FOR_BPSEQ	2008	16	0.844005	0.862536	2141	8	0.734462	0.729931	0.000171276	*** : UP > CTRL	1.18167	0.240825	1.14915	0.200564
MAXENTSCR_HSAMODEL_3SS	2024	0	8.30776	8.51	2149	0	8.43069	8.79	0.001545	** : UP < CTRL	0.968146	-0.046704	0.985419	-0.0211914
MEDIAN_POLYPYRITRAC_OFFSET	2008	16	5.97834	3	2141	8	4.80103	3	0.00353437	** : UP > CTRL	1	0	1.24522	0.316401
SCORE_FOR_MAXBP_SEQ	2008	16	1.62066	1.57929	2141	8	1.51769	1.4749	0.00544069	** : UP > CTRL	1.07077	0.098655	1.06784	0.0947006
NTRS_ALL_FOR_GENE	2024	0	11.3236	9	2149	0	12.0433	10	0.0089804	** : UP < CTRL	0.9	-0.152003	0.940244	-0.0888931
MEDIAN_POLYPYRITRAC_SCORE	2008	16	27.7525	25	2141	8	28.7417	25	0.0336568	* : UP < CTRL	1	0	0.965582	-0.0505287
DIST_FROM_MAXBP_TO_3SS	2008	16	100.473	61	2141	8	105.31	68	0.0361207	* : UP < CTRL	0.897059	-0.156726	0.954068	-0.0678356
BPSCORE_MAXBP	2008	16	1.26195	1.27983	2141	8	1.24889	1.24589	0.0793224	UP = CTRL	1.02724	0.0387751	1.01046	0.0150152
POLYPYRITRAC_OFFSET_MAXBP	2008	16	4.24353	2	2141	8	3.90659	1	0.0990072	UP = CTRL	2	1	1.08625	0.119355
INTRON_LENGTH	2024	0	6881.82	1563	2149	0	4654.26	1596	0.113023	UP = CTRL	0.979323	-0.0301429	1.47861	0.564239
POLYPYRITRAC_SCORE_MAXBP	2008	16	29.9676	26	2141	8	30.6432	26	0.130392	UP = CTRL	1	0	0.977955	-0.03216
PROP_LAST_INTRON	2024	0	0.16465	0	2149	0	0.176688	0	0.137623	UP = CTRL	1	0	0.931868	-0.101803
MEDIAN_PYRIMIDINECONT	2008	16	0.616406	0.6	2141	8	0.619978	0.6	0.237589	UP = CTRL	1	0	0.994239	-0.00833573
RATIO_UPEXON_INTRON_LENGTH	2024	0	0.348442	0.090239	2149	0	0.264979	0.0836977	0.30547	UP = CTRL	1.07815	0.108564	1.31498	0.395039
MEDIAN_POLYPYRITRAC_LEN	2008	16	15.1008	13	2141	8	15.0972	13	0.43894	UP = CTRL	1	0	1.00024	0.000353125
PYRIMIDINECONT_MAXBP	2008	16	0.665828	0.643621	2141	8	0.66468	0.632653	0.532206	UP = CTRL	1.01734	0.0247974	1.00173	0.00248944
POLYPYRITRAC_LEN_MAXBP	2008	16	16.241	14	2141	8	16.0191	14	0.575049	UP = CTRL	1	0	1.01385	0.0198461
MEDIAN_DIST_FROM_BP_TO_3SS	2008	16	112.739	98.5	2141	8	114.328	101	0.606416	UP = CTRL	0.975248	-0.0361597	0.986101	-0.0201933
RATIO_DOEXON_INTRON_LENGTH	2024	0	0.605943	0.102587	2149	0	0.402612	0.0948571	0.722574	UP = CTRL	1.08149	0.113016	1.50503	0.589791
MEDIAN_BPSCORE	2008	16	0.72912	0.844293	2141	8	0.775322	0.835241	0.778343	UP = CTRL	1.01084	0.015551	0.940409	-0.0886392
exons
FEATURE	DOWN_N_DATAPOINTS	DOWN_N_NA	DOWN_MEAN	DOWN_MEDIAN	CTRL_N_DATAPOINTS	CTRL_N_NA	CTRL_MEAN	CTRL_MEDIAN	PVAL_MANN_WHITNEY_U_TEST_DOWN_VS_CTRL	QUAL_MANN_WHITNEY_U_TEST_DOWN_VS_CTRL	FC median	log2(FC median)	FC mean	log2(FC mean)
EXON_LENGTH	1969	0	109.752	95	2223	0	145.516	122	1.61e-43	*** : DOWN < CTRL	0.778689	-0.360882	0.754222	-0.406939
MEDIAN_TR_LENGTH	1969	0	54541.6	32911	2223	0	79957.5	47186	7.45e-26	*** : DOWN < CTRL	0.697474	-0.519789	0.682133	-0.551875
MAXENTSCR_HSAMODEL_5SS	1969	0	7.06493	7.88	2223	0	7.77414	8.59	4.9e-23	*** : DOWN < CTRL	0.917346	-0.124463	0.908773	-0.138008
EXON_GCC	1969	0	0.515967	0.521739	2223	0	0.486228	0.483051	1.87e-20	*** : DOWN > CTRL	1.08009	0.111154	1.06116	0.0856482
RATIO_UPEXON_EXON_LENGTH	1969	0	1.59915	1.24503	2223	0	2.01185	1.03061	8.48e-19	*** : DOWN < CTRL	1.20805	0.272682	0.794864	-0.33122
GCC_3SS_20INT10EX	1969	0	0.463196	0.466667	2223	0	0.427305	0.4	1.03e-17	*** : DOWN > CTRL	1.16667	0.222392	1.08399	0.116356
GCC_5SS_20INT10EX	1969	0	0.489944	0.5	2223	0	0.453936	0.433333	1.27e-16	*** : DOWN > CTRL	1.15385	0.206451	1.07932	0.110128
PROP_EXON_IN_UTR	1969	0	0.107703	0	2223	0	0.083283	0	5.38e-14	*** : DOWN > CTRL	1	0	1.29321	0.37096
RATIO_DOEXON_EXON_LENGTH	1969	0	2.93522	1.35	2222	1	3.38829	1.11313	6.19e-14	*** : DOWN < CTRL	1.2128	0.278343	0.866284	-0.207088
RATIO_UPEXON_EXON_GCC	1969	0	1.00396	0.97992	2220	3	1.05719	1.01411	7.98e-11	*** : DOWN < CTRL	0.966283	-0.0494817	0.949649	-0.0745341
DOINTRON_GCC	1969	0	0.460295	0.445398	2222	1	0.441419	0.413523	4.55e-10	*** : DOWN > CTRL	1.07708	0.107127	1.04276	0.0604091
UPINTRON_GCC	1969	0	0.462857	0.445067	2223	0	0.445388	0.418033	9.05e-10	*** : DOWN > CTRL	1.06467	0.090406	1.03922	0.0555041
RATIO_DOEXON_EXON_GCC	1969	0	0.97292	0.958949	2219	4	1.00816	0.993432	1.83e-09	*** : DOWN < CTRL	0.965289	-0.0509668	0.965048	-0.0513281
MEDIAN_EXON_NUMBER	1969	0	14.9573	12	2223	0	17.4687	14	3.42e-07	*** : DOWN < CTRL	0.857143	-0.222392	0.856235	-0.223922
DOINTRON_MEDIANLENGTH	1969	0	3275.15	1217	2222	1	4527.42	1491.75	4.93e-06	*** : DOWN < CTRL	0.81582	-0.293677	0.723402	-0.46713
DOEXON_GCC	1969	0	0.494223	0.488764	2222	1	0.481034	0.470294	1.13e-05	*** : DOWN > CTRL	1.03927	0.0555749	1.02742	0.0390239
PROP_INTERNAL_EXON	1969	0	0.903553	1	2223	0	0.911358	1	1.38e-05	*** : DOWN < CTRL	1	0	0.991436	-0.0124088
MEDIAN_POLYPYRITRAC_LEN_DOINTRON	1961	8	15.4589	14	2218	5	14.7617	13	4.79e-05	*** : DOWN > CTRL	1.07692	0.106915	1.04723	0.0665812
PROP_FIRST_EXON	1969	0	0.0433644	0	2223	0	0.0372261	0	5.94e-05	*** : DOWN > CTRL	1	0	1.16489	0.220198
SF1_HIGHESTSCORE_3SS_UPINTRON	1969	0	-5.85999	-5.7994	2223	0	-5.74542	-5.69093	0.000153723	*** : DOWN < CTRL	1.01906	0.0272406	1.01994	0.028488
MEDIAN_POLYPYRITRAC_SCORE_DOINTRON	1961	8	28.7779	26	2218	5	27.7275	24	0.000189335	*** : DOWN > CTRL	1.08333	0.115477	1.03789	0.053647
PROP_LAST_EXON	1969	0	0.0543464	0	2223	0	0.052009	0	0.000294164	*** : DOWN > CTRL	1	0	1.04494	0.0634242
UPINTRON_MEDIANLENGTH	1969	0	3259.72	1276	2223	0	4625.38	1495	0.000607577	*** : DOWN < CTRL	0.853512	-0.228517	0.704747	-0.504823
POLYPYRITRAC_LEN_MAXBP_DOINTRON	1961	8	16.5033	15	2218	5	15.9004	14	0.000862439	*** : DOWN > CTRL	1.07143	0.0995357	1.03792	0.0536963
POLYPYRITRAC_SCORE_MAXBP_DOINTRON	1961	8	30.9669	27	2218	5	29.9062	26	0.00114468	** : DOWN > CTRL	1.03846	0.0544478	1.03547	0.0502791
RATIO_UPINTRON_EXON_GCC	1969	0	0.905951	0.895149	2220	3	0.926351	0.908614	0.00201682	** : DOWN < CTRL	0.985181	-0.0215395	0.977978	-0.0321259
NUM_PREDICTED_BPS_UPINTRON	1964	5	5.43177	5	2220	3	5.73063	5	0.00333927	** : DOWN < CTRL	1	0	0.947849	-0.077271
MEDIAN_PYRIMIDINECONT_UPINTRON	1964	5	0.604577	0.588235	2220	3	0.613359	0.595666	0.0037582	** : DOWN < CTRL	0.987525	-0.0181114	0.985683	-0.0208041
DO_3SS_20INT10EX_GCC	1969	0	0.440511	0.433333	2222	1	0.429883	0.4	0.00459732	** : DOWN > CTRL	1.08333	0.115477	1.02472	0.0352349
MAXENTSCR_HSAMODEL_UPSTRM_5SS	1969	0	8.47499	8.83	2223	0	8.25929	8.68	0.00567369	** : DOWN > CTRL	1.01728	0.0247184	1.02612	0.0371941
RATIO_DOINTRON_EXON_GCC	1969	0	0.901262	0.885997	2219	4	0.917722	0.900068	0.00571845	** : DOWN < CTRL	0.984367	-0.0227319	0.982064	-0.0261108
EXON_MEDIANRELATIVERANK_5BINS	1969	0	3.45708	3	2223	0	3.35268	3	0.00744616	** : DOWN > CTRL	1	0	1.03114	0.0442427
EXON_MEDIANRELATIVERANK_3BINS	1969	0	2.27781	2	2223	0	2.21727	2	0.00813093	** : DOWN > CTRL	1	0	1.0273	0.0388578
DOEXON_MEDIANLENGTH	1969	0	270.507	126	2222	1	271.914	134	0.00951348	** : DOWN < CTRL	0.940299	-0.0888093	0.994824	-0.00748669
MAXENTSCR_HSAMODEL_3SS	1969	0	7.37273	8.07	2223	0	7.68011	8.24	0.0100123	* : DOWN < CTRL	0.979369	-0.0300757	0.959977	-0.0589281
UPEXON_GCC	1969	0	0.509072	0.509709	2223	0	0.50327	0.491081	0.0121861	* : DOWN > CTRL	1.03793	0.0537113	1.01153	0.0165385
EXON_MEDIANRELATIVERANK_10BINS	1969	0	6.42204	6	2223	0	6.24471	6	0.0190746	* : DOWN > CTRL	1	0	1.0284	0.0403964
NTRS_ALL_FOR_GENE	1969	0	13.3022	11	2223	0	12.7692	11	0.0259731	* : DOWN > CTRL	1	0	1.04174	0.0589915
SF1_HIGHESTSCORE_3SS_DOINTRON	1969	0	-5.82336	-5.78003	2222	1	-5.75325	-5.71195	0.0275017	* : DOWN < CTRL	1.01192	0.0170934	1.01219	0.0174747
EXON_MEDIANRELATIVERANK	1969	0	0.588533	0.6	2223	0	0.573158	0.577778	0.0320616	* : DOWN > CTRL	1.03846	0.0544478	1.02682	0.0381902
PYRIMIDINECONT_MAXBP_DOINTRON	1961	8	0.665767	0.644578	2218	5	0.658366	0.626586	0.0542182	DOWN = CTRL	1.02871	0.0408423	1.01124	0.0161276
UPEXON_MEDIANLENGTH	1969	0	145.737	122	2223	0	153.314	124	0.0670483	DOWN = CTRL	0.983871	-0.023459	0.950578	-0.0731229
MAXENTSCR_HSAMODEL_DOWNSTRM_3SS	1969	0	8.68204	8.86	2222	1	8.5482	8.8	0.089988	DOWN = CTRL	1.00682	0.00980318	1.01566	0.0224133
BPSCORE_MAXBP_DOINTRON	1961	8	1.29373	1.2852	2218	5	1.258	1.26	0.0919236	DOWN = CTRL	1.02	0.0285645	1.0284	0.0404009
MEDIAN_PYRIMIDINECONT_DOINTRON	1961	8	0.620508	0.603774	2218	5	0.615722	0.594365	0.0966628	DOWN = CTRL	1.01583	0.0226583	1.00777	0.0111694
MEDIAN_POLYPYRITRAC_SCORE_UPINTRON	1964	5	27.8391	24	2220	3	28.3721	25	0.120362	DOWN = CTRL	0.96	-0.0588937	0.981215	-0.0273587
MEDIAN_BPSCORE_UPINTRON	1964	5	0.769423	0.82635	2220	3	0.773959	0.847303	0.154434	DOWN = CTRL	0.975271	-0.0361255	0.994139	-0.0084809
MEDIAN_DIST_FROM_BP_TO_3SS_UPINTRON	1964	5	121.618	109	2220	3	118.482	107	0.158008	DOWN = CTRL	1.01869	0.0267173	1.02647	0.03769
SCORE_FOR_MAXBP_SEQ_UPINTRON	1964	5	1.59979	1.57948	2220	3	1.55411	1.46414	0.177494	DOWN = CTRL	1.07878	0.109403	1.02939	0.0417959
MEDIAN_POLYPYRITRAC_OFFSET_DOINTRON	1961	8	4.73279	2	2218	5	4.67426	3	0.194905	DOWN = CTRL	0.666667	-0.584963	1.01252	0.0179539
MEDIAN_SCORE_FOR_BPSEQ_DOINTRON	1961	8	0.81519	0.821809	2218	5	0.774739	0.76975	0.197523	DOWN = CTRL	1.06763	0.0944136	1.05221	0.0734264
PYRIMIDINECONT_MAXBP_UPINTRON	1964	5	0.644498	0.616604	2220	3	0.649823	0.623422	0.221826	DOWN = CTRL	0.989063	-0.0158652	0.991805	-0.0118715
MEDIAN_POLYPYRITRAC_OFFSET_UPINTRON	1964	5	5.08198	3	2220	3	4.95676	3	0.225722	DOWN = CTRL	1	0	1.02526	0.035993
SCORE_FOR_MAXBP_SEQ_DOINTRON	1961	8	1.60533	1.51703	2218	5	1.54674	1.51139	0.229274	DOWN = CTRL	1.00373	0.00536825	1.03788	0.0536367
MEDIAN_BPSCORE_DOINTRON	1961	8	0.807786	0.847244	2218	5	0.790285	0.84434	0.300943	DOWN = CTRL	1.00344	0.0049539	1.02214	0.0315985
NUM_PREDICTED_BPS_DOINTRON	1961	8	5.63743	5	2218	5	5.76555	5	0.308581	DOWN = CTRL	1	0	0.977778	-0.0324218
POLYPYRITRAC_OFFSET_MAXBP_DOINTRON	1961	8	3.79347	1	2218	5	3.80162	1	0.343596	DOWN = CTRL	1	0	0.997856	-0.00309634
MEDIAN_POLYPYRITRAC_LEN_UPINTRON	1964	5	15.0354	13	2220	3	15.12	13	0.352291	DOWN = CTRL	1	0	0.994401	-0.00810044
DIST_FROM_MAXBP_TO_3SS_DOINTRON	1961	8	104.113	67	2218	5	106.801	76.5	0.361119	DOWN = CTRL	0.875817	-0.191299	0.974831	-0.0367754
MEDIAN_SCORE_FOR_BPSEQ_UPINTRON	1964	5	0.785381	0.776743	2220	3	0.746834	0.763377	0.376512	DOWN = CTRL	1.01751	0.0250422	1.05161	0.0726054
POLYPYRITRAC_OFFSET_MAXBP_UPINTRON	1964	5	3.84216	1	2220	3	3.9982	1	0.453238	DOWN = CTRL	1	0	0.960973	-0.0574328
MEDIAN_DIST_FROM_BP_TO_3SS_DOINTRON	1961	8	113.219	100	2218	5	115.292	103	0.506881	DOWN = CTRL	0.970874	-0.0426443	0.982017	-0.0261808
RATIO_DOINTRON_EXON_LENGTH	1969	0	39.2233	12.2302	2222	1	80.4004	11.9442	0.582617	DOWN = CTRL	1.02394	0.0341317	0.48785	-1.03549
POLYPYRITRAC_LEN_MAXBP_UPINTRON	1964	5	16.3905	14	2220	3	16.2815	14	0.586758	DOWN = CTRL	1	0	1.00669	0.00962605
POLYPYRITRAC_SCORE_MAXBP_UPINTRON	1964	5	30.4323	26	2220	3	30.7167	26	0.638359	DOWN = CTRL	1	0	0.990742	-0.0134192
BPSCORE_MAXBP_UPINTRON	1964	5	1.27663	1.27246	2220	3	1.25323	1.26937	0.655006	DOWN = CTRL	1.00243	0.00350676	1.01867	0.0266831
RATIO_UPINTRON_EXON_LENGTH	1969	0	40.5957	13.2796	2223	0	67.7422	12.4886	0.811181	DOWN = CTRL	1.06333	0.0885925	0.599267	-0.738728
DIST_FROM_MAXBP_TO_3SS_UPINTRON	1964	5	113.714	89	2220	3	112.912	85.5	0.912738	DOWN = CTRL	1.04094	0.0578809	1.0071	0.0102128
UP_5SS_20INT10EX_GCC	1969	0	0.475453	0.466667	2223	0	0.476908	0.466667	0.991312	DOWN = CTRL	1	0	0.996949	-0.00440894
