## Supplementary material for "SARS-CoV-2 Nsp14 mediates the effects of viral infection on the host cell transcriptome": Table 8

### Sheet: Table 8
Table 8: Deregulated circRNAs described in Figure 3
chr	start	end	strand	GeneID	baseMean	log2FoldChange	lfcSE	stat	pvalue	padj	diffexpressed
chr1	22078428	22086866	+	CDC42	26.0114	2.97774	0.461205	6.45643	1.07e-10	9.33e-10	UP
chr14	96833466	96860735	+	VRK1	39.6914	2.05663	0.318639	6.45441	1.09e-10	9.45e-10	UP
chr10	133395712	133402773	+	ambiguous	15.6825	7.52197	1.24807	6.02687	1.67e-09	1.29e-08	UP
chr9	85669484	85712566	-	AGTPBP1	21.8059	2.64805	0.485308	5.45643	4.86e-08	3.15e-07	UP
chr17	6589778	6635171	-	KIAA0753	14.9369	5.04355	0.937065	5.38229	7.35e-08	4.65e-07	UP
chr17	21017941	21028674	-	USP22	8.60967	6.89134	1.304	5.28477	1.26e-07	7.69e-07	UP
chr2	159729008	159762993	+	MARCHF7	9.23724	6.76165	1.30472	5.18246	2.19e-07	1.3e-06	UP
chr2	227491546	227524915	+	AGFG1	6.86812	6.61887	1.3369	4.95092	7.39e-07	4.11e-06	UP
chr12	48063709	48101516	-	SENP1	6.35861	6.42748	1.34029	4.79561	1.62e-06	8.63e-06	UP
chr10	60780140	60792289	+	CDK1	7.07269	6.34454	1.32794	4.77774	1.77e-06	9.38e-06	UP
chr5	138006989	138021197	-	FAM13B	11.9352	3.84338	0.812225	4.73192	2.22e-06	1.16e-05	UP
chr1	180984676	181005463	-	STX6	7.09107	6.30048	1.34154	4.69645	2.65e-06	1.37e-05	UP
chr7	100023418	100024307	+	ZKSCAN1	26.4611	1.80909	0.391019	4.62661	3.72e-06	1.88e-05	UP
chr22	38293254	38314169	-	CSNK1E	11.8879	5.09878	1.12796	4.52036	6.17e-06	3.02e-05	UP
chr22	49804203	49824331	-	BRD1	6.30822	6.04228	1.36653	4.42161	9.8e-06	4.66e-05	UP
chr1	235480053	235494828	-	B3GALNT2	5.56348	6.11418	1.38733	4.40715	1.05e-05	4.96e-05	UP
chr22	38298785	38314169	-	CSNK1E	5.79477	5.97194	1.38253	4.31958	1.56e-05	7.21e-05	UP
chr6	47503279	47554766	+	CD2AP	5.01855	6.05143	1.41255	4.28403	1.84e-05	8.36e-05	UP
chr13	19730238	19782791	-	PSPC1	8.29644	5.01119	1.17604	4.26107	2.03e-05	9.2e-05	UP
chr15	74635408	74675142	-	EDC3	5.02414	5.99039	1.41629	4.22962	2.34e-05	0.000104839	UP
chr7	157163809	157231327	+	UBE3C	4.47113	5.89361	1.41685	4.15965	3.19e-05	0.000140191	UP
chr1	32825312	32853166	+	S100PBP	5.63347	5.73688	1.38164	4.15221	3.29e-05	0.000144516	UP
chr19	40322027	40341890	-	C19orf47	4.5492	5.79137	1.411	4.10443	4.05e-05	0.000175257	UP
chr11	76463820	76472840	+	EMSY	4.29387	5.64266	1.38326	4.07924	4.52e-05	0.000193779	UP
chr21	42850040	42876767	-	WDR4	8.4554	3.75429	0.92204	4.07172	4.67e-05	0.000199384	UP
chr5	151786571	151804446	+	G3BP1	4.53507	5.79557	1.42691	4.06163	4.87e-05	0.00020761	UP
chr14	32090501	32094386	+	ARHGAP5	22.1861	1.7388	0.428253	4.06022	4.9e-05	0.000208779	UP
chr4	1900625	1935262	+	NSD2	9.09981	3.41962	0.846801	4.03828	5.38e-05	0.000227956	UP
chr12	116096668	116111512	-	MED13L	3.69979	6.04391	1.51178	3.99788	6.39e-05	0.000267436	UP
chr2	226864603	226914351	+	RHBDD1	5.11337	5.56331	1.39576	3.98586	6.72e-05	0.000280227	UP
chr7	131375423	131399433	+	MKLN1	9.32215	3.02867	0.772378	3.92122	8.81e-05	0.00036082	UP
chr14	32090501	32117287	+	ARHGAP5	21.2599	1.72878	0.441488	3.91581	9.01e-05	0.000368062	UP
chr1	58506059	58539310	-	ambiguous	18.1951	1.98173	0.506819	3.91013	9.22e-05	0.000376221	UP
chr21	37420298	37472880	+	DYRK1A	8.03853	4.62718	1.19487	3.87253	0.000107709	0.000433939	UP
chr10	119051198	119073937	-	EIF3A	3.55057	5.62992	1.47134	3.82638	0.00013004	0.000517424	UP
chr1	155477885	155521618	-	ASH1L	9.69075	3.52303	0.920862	3.82579	0.000130351	0.00051859	UP
chr21	29321220	29329693	+	BACH1	28.4334	1.50399	0.395618	3.80163	0.000143745	0.000567501	UP
chr21	29321220	29329693	+	GRIK1-AS2	28.4334	1.50399	0.395618	3.80163	0.000143745	0.000567501	UP
chr16	75603084	75622464	-	ADAT1	3.55751	5.55865	1.46943	3.78287	0.000155032	0.000609237	UP
chr19	1417499	1432690	+	DAZAP1	3.69988	5.43407	1.4539	3.73758	0.0001858	0.000718631	UP
chr20	35653527	35659014	-	ambiguous	12.4172	2.17812	0.583579	3.73235	0.000189702	0.000732527	UP
chr16	68266592	68297476	+	SLC7A6	3.6562	5.54553	1.50282	3.69008	0.000224184	0.000855089	UP
chr17	21004201	21028674	-	USP22	4.32733	5.37223	1.45688	3.6875	0.000226473	0.000862829	UP
chr5	151786602	151804446	+	G3BP1	6.78247	4.45711	1.20871	3.68748	0.000226487	0.000862829	UP
chr3	47736033	47772936	-	SMARCC1	3.763	5.73126	1.55866	3.67705	0.000235943	0.000895366	UP
chr7	158759485	158799072	-	ESYT2	3.71012	5.39947	1.47826	3.65258	0.000259622	0.00097829	UP
chr12	19462509	19514784	+	AEBP2	3.64286	5.71023	1.56459	3.64966	0.000262583	0.000988528	UP
chr9	122957010	123020459	+	GPR21	3.15392	5.46474	1.50269	3.63664	0.000276212	0.00103517	UP
chr9	122957010	123020459	+	RABGAP1	3.15392	5.46474	1.50269	3.63664	0.000276212	0.00103517	UP
chr3	170359698	170391260	+	SKIL	3.48375	5.34476	1.4729	3.62873	0.000284819	0.00106433	UP
chr3	196053417	196077122	-	TFRC	5.07881	5.19646	1.4451	3.59591	0.000323262	0.00119633	UP
chr16	304303	347106	-	AXIN1	6.60156	4.37483	1.21771	3.59268	0.000327299	0.00121016	UP
chr4	6923372	6967424	+	TBC1D14	6.88423	3.90857	1.08938	3.58788	0.000333373	0.00123102	UP
chr20	49058452	49094963	+	CSE1L	3.37678	5.272	1.47704	3.56931	0.000357922	0.00131599	UP
chr10	103611580	103661114	-	SH3PXD2A	6.38492	3.44649	0.969235	3.55589	0.000376702	0.00137917	UP
chr12	19462509	19473355	+	AEBP2	3.47038	5.08717	1.43877	3.53579	0.000406563	0.00147895	UP
chr1	81836884	81907230	+	ADGRL2	6.09681	4.52581	1.28039	3.53471	0.000408217	0.00148459	UP
chr2	229858771	229880128	-	TRIP12	3.28752	5.29236	1.49942	3.52959	0.000416198	0.0015111	UP
chr1	111147641	111174963	+	CEPT1	3.58108	5.27049	1.49505	3.5253	0.000423001	0.00153383	UP
chr7	139715931	139717015	-	HIPK2	15.7925	1.6094	0.457642	3.51672	0.000436919	0.00157946	UP
chr1	117402185	117442325	+	MAN1A2	16.473	1.71785	0.492082	3.49098	0.000481257	0.00172565	UP
chr12	116205052	116237705	-	MED13L	3.1921	5.3254	1.52581	3.4902	0.00048265	0.00172927	UP
chr12	120154969	120155719	-	GCN1	15.6044	1.70447	0.496327	3.43417	0.000594372	0.00208696	UP
chr16	70526586	70530917	+	SF3B3	2.87456	5.35396	1.56947	3.41131	0.000646516	0.00225442	UP
chr6	24405167	24418578	+	MRS2	2.75745	5.30663	1.56133	3.39879	0.000676841	0.00234833	UP
chr19	34431860	34464131	+	UBA2	3.27143	5.25709	1.55768	3.37495	0.000738289	0.00253979	UP
chr4	182891402	182915575	-	DCTD	6.16492	4.1171	1.22404	3.36352	0.000769561	0.00263682	UP
chr10	68722454	68773099	+	CCAR1	3.7727	5.34533	1.59032	3.36116	0.000776149	0.00265747	UP
chr10	68722454	68789915	+	CCAR1	2.72757	5.27824	1.57811	3.34466	0.000823833	0.00280697	UP
chr8	15623079	15662296	+	TUSC3	2.87997	5.11664	1.53167	3.34055	0.000836127	0.00284464	UP
chr4	1900625	1939778	+	NSD2	9.82008	2.21169	0.671957	3.29141	0.000996851	0.00333506	UP
chr1	28035543	28058094	-	EYA3	7.3653	2.59369	0.791477	3.27703	0.00104905	0.00349117	UP
chr5	177135086	177204292	+	NSD1	2.97989	5.15857	1.5865	3.25154	0.00114781	0.00379447	UP
chr1	205616477	205623891	-	ELK4	22.3912	1.29103	0.39799	3.24387	0.00117916	0.00389191	UP
chr3	170097171	170178938	-	PHC3	2.4222	5.17936	1.60798	3.22103	0.00127729	0.00418452	UP
chr10	32451591	32474023	+	CCDC7	4.95997	4.08037	1.26862	3.21638	0.00129817	0.00424652	UP
chr10	84371013	84425893	+	CCSER2	2.60448	5.02422	1.56356	3.21332	0.00131211	0.00428768	UP
chr5	180261683	180287067	-	MAPK9	3.02485	5.36429	1.67641	3.19986	0.00137493	0.00447256	UP
chr2	61482379	61490776	-	XPO1	10.1759	2.31265	0.724528	3.19194	0.0014132	0.00458213	UP
chr10	60784704	60792289	+	CDK1	2.39902	5.08808	1.5965	3.18703	0.00143742	0.00465267	UP
chr1	111147641	111184280	+	CEPT1	2.80544	4.90914	1.55222	3.16266	0.00156333	0.00502185	UP
chr6	133980081	133984671	+	TBPL1	3.01995	4.8399	1.5393	3.14422	0.0016653	0.00531211	UP
chr5	124639132	124701269	-	ZNF608	3.05742	5.10096	1.62889	3.13156	0.00173883	0.00552616	UP
chr13	37024034	37051583	-	SUPT20H	3.08189	5.1496	1.6445	3.13141	0.00173967	0.00552758	UP
chr5	43122038	43161931	+	ZNF131	2.73426	4.93199	1.58245	3.11667	0.00182903	0.0057882	UP
chr3	126607650	126647296	-	TXNRD3	4.38065	3.98583	1.27973	3.11459	0.001842	0.00582338	UP
chr5	151786571	151795575	+	G3BP1	2.396	5.32066	1.71755	3.09782	0.00194947	0.00613171	UP
chr1	1223243	1228946	-	SDF4	3.40455	4.87429	1.57799	3.08892	0.00200888	0.00629695	UP
chr12	68820324	68824651	+	MDM2	2.75427	5.30968	1.72062	3.0859	0.00202935	0.00635409	UP
chr20	62139074	62140944	-	PSMA7	5.7962	2.97833	0.971658	3.0652	0.00217523	0.00675761	UP
chr12	123639263	123652735	+	GTF2H3	6.49323	3.02647	0.988437	3.06187	0.00219958	0.00682458	UP
chr2	61522610	61526521	-	XPO1	8.97045	2.18217	0.714787	3.05289	0.00226648	0.00700995	UP
chr4	48369848	48383784	+	SLAIN2	5.20469	3.92839	1.28881	3.04809	0.00230302	0.00711055	UP
chr5	14270824	14336727	+	TRIO	2.27528	5.1829	1.70145	3.04617	0.00231776	0.0071514	UP
chr16	89098590	89102759	+	ACSF3	12.3917	1.61866	0.534993	3.02557	0.00248163	0.00759752	UP
chr3	123209198	123259589	+	SEC22A	2.89802	4.77622	1.58578	3.01191	0.00259607	0.00791286	UP
chr9	112262434	112297916	-	PTBP3	5.5307	3.83397	1.27315	3.0114	0.00260049	0.00792292	UP
chr7	157163809	157207935	+	UBE3C	2.59139	4.86969	1.61744	3.01074	0.00260611	0.00793834	UP
chr5	136147831	136174632	+	SMAD5	2.59061	5.13212	1.705	3.01003	0.00261221	0.00795607	UP
chr6	154773988	154778045	+	SCAF8	2.85166	4.84152	1.60922	3.00861	0.00262446	0.00798995	UP
chr1	111147641	111183587	+	CEPT1	2.50551	5.05538	1.68159	3.00631	0.0026444	0.00804202	UP
chr19	34430575	34464131	+	UBA2	2.61232	4.80484	1.59919	3.00454	0.00265983	0.00808548	UP
chr9	123132844	123184298	-	STRBP	2.58037	4.66131	1.56823	2.97233	0.00295545	0.00889644	UP
chr14	67823541	67887204	+	RAD51B	5.9259	2.97825	1.00736	2.95648	0.00311174	0.00931059	UP
chr15	76841733	76883876	-	SCAPER	2.44071	4.73456	1.6086	2.94328	0.00324753	0.00967305	UP
chr14	95124195	95141748	-	DICER1	1.97323	5.10907	1.73982	2.93655	0.00331883	0.00986368	UP
chr1	28742402	28743986	+	YTHDF2	9.15012	1.97857	0.674532	2.93325	0.00335437	0.00996109	UP
chr2	226864603	226867318	+	RHBDD1	2.37187	4.62273	1.57688	2.93157	0.00337256	0.0100097	UP
chr5	154790324	154811640	+	LARP1	2.37156	4.70133	1.60959	2.92083	0.00349105	0.0103193	UP
chr5	137985256	138021197	-	FAM13B	1.91751	5.13911	1.76128	2.91782	0.00352488	0.0104074	UP
chr7	27748517	27769834	+	TAX1BP1	2.93513	4.54299	1.5578	2.91627	0.00354239	0.0104569	UP
chr22	24302194	24347176	+	ambiguous	2.15451	4.831	1.65915	2.91173	0.00359428	0.0105869	UP
chr1	235470849	235494828	-	B3GALNT2	2.31487	4.81326	1.65434	2.90948	0.00362032	0.0106581	UP
chr4	148435103	148436862	-	NR3C2	8.16072	1.90521	0.658161	2.89475	0.00379463	0.0111274	UP
chr11	46076753	46092223	-	PHF21A	6.08045	2.71041	0.93731	2.89169	0.00383182	0.0112237	UP
chr4	1900625	1930770	+	NSD2	6.90984	2.56507	0.887374	2.89062	0.00384477	0.0112535	UP
chr3	33392562	33425741	-	UBP1	4.73237	3.67262	1.27062	2.89042	0.00384726	0.0112596	UP
chr7	130039463	130049144	-	ZC3HC1	2.13714	5.01229	1.73525	2.88852	0.00387063	0.011321	UP
chr10	179993	249088	+	ZMYND11	2.17792	5.00856	1.73449	2.88763	0.00388157	0.0113483	UP
chr3	158645628	158691648	+	GFM1	2.23543	5.13439	1.78353	2.87879	0.00399206	0.0116366	UP
chr9	122877470	122897576	-	RC3H2	4.66718	3.33539	1.15937	2.8769	0.00401606	0.0117006	UP
chr7	158788003	158799072	-	ESYT2	8.25437	2.00602	0.697284	2.87691	0.0040159	0.0117006	UP
chr14	60796216	60818847	+	MNAT1	2.26206	4.73475	1.64825	2.87259	0.00407123	0.0118455	UP
chr22	35262322	35293743	+	HMGXB4	2.19027	4.77136	1.66625	2.86353	0.00418944	0.0121582	UP
chr2	199348700	199433514	-	SATB2	2.41469	4.79317	1.67531	2.86107	0.00422217	0.0122457	UP
chr3	125277725	125331238	-	ZNF148	2.93871	4.45889	1.56054	2.85728	0.00427295	0.0123765	UP
chr2	70051202	70085624	-	PCBP1-AS1	4.02373	3.63228	1.27705	2.84428	0.00445114	0.0128311	UP
chr7	99618524	99621574	+	ZSCAN25	1.92373	5.13147	1.80927	2.83621	0.00456524	0.0131094	UP
chr2	210104103	210154611	-	KANSL1L	2.2931	4.77351	1.6868	2.82991	0.00465605	0.0133459	UP
chr14	90943077	91001159	-	RPS6KA5	2.13991	4.77146	1.68746	2.82761	0.00468971	0.0134328	UP
chr20	58418210	58441083	+	VAPB	1.83379	5.04646	1.78508	2.82701	0.00469845	0.0134538	UP
chr17	47652693	47682606	+	KPNB1	2.3204	4.96431	1.7567	2.82594	0.00471424	0.0134922	UP
chr1	90937484	90941309	-	ZNF644	4.61229	3.65112	1.2936	2.82246	0.0047657	0.0136257	UP
chr2	171925536	171979363	+	HAT1	2.29195	4.83936	1.71574	2.82057	0.00479384	0.0136981	UP
chr6	170537233	170549113	-	PSMB1	8.43762	2.06109	0.73475	2.80515	0.00502927	0.01429	UP
chr14	76166662	76195972	+	GPATCH2L	6.65753	2.376	0.851216	2.7913	0.00524975	0.0148496	UP
chr1	81836884	81936837	+	ADGRL2	2.30537	4.6625	1.67191	2.78873	0.00529156	0.0149559	UP
chr5	180261683	180280608	-	MAPK9	27.0955	0.997035	0.359533	2.77314	0.00555188	0.0156387	UP
chr14	92126121	92143294	+	CPSF2	2.63245	4.71164	1.69953	2.77232	0.00556584	0.0156687	UP
chr11	34931403	34984728	+	PDHX	2.28809	4.77371	1.7224	2.77155	0.00557904	0.0157028	UP
chr7	8003907	8060248	+	GLCCI1	1.70378	4.97514	1.79581	2.77041	0.00559862	0.0157532	UP
chr21	45525816	45538008	-	SLC19A1	5.82891	2.93027	1.05911	2.76673	0.00566211	0.0159176	UP
chr4	73078641	73092300	-	ANKRD17	2.32614	4.41456	1.59815	2.76229	0.00573971	0.0161061	UP
chr10	7367648	7381949	-	SFMBT2	4.91555	2.80087	1.01479	2.76005	0.00577921	0.0162019	UP
chr3	41224020	41239354	+	CTNNB1	4.30052	3.85927	1.3995	2.75761	0.00582259	0.016309	UP
chr1	61088148	61112343	+	NFIA	2.18886	4.50275	1.63317	2.75706	0.00583234	0.0163331	UP
chr2	175970763	175995646	-	LNPK	5.77442	2.52703	0.918326	2.75178	0.00592719	0.0165791	UP
chr10	5797645	5797668	+	intergenic	5.32627	2.95439	1.07957	2.73664	0.00620698	0.0172613	UP
chrX	10523091	10567603	-	MID1	14.9	1.35286	0.495125	2.73237	0.0062881	0.0174612	UP
chr16	3850296	3851009	-	CREBBP	14.7151	1.84309	0.677825	2.71912	0.00654564	0.0180808	UP
chr12	19473247	19500221	+	AEBP2	2.55585	4.50943	1.66186	2.71349	0.00665785	0.0183586	UP
chr18	8624937	8638416	+	RAB12	2.04092	4.91354	1.8149	2.70733	0.00678258	0.018659	UP
chr3	113488944	113506605	-	SPICE1	3.93806	3.15548	1.16564	2.70708	0.00678787	0.0186718	UP
chr17	2394042	2395454	-	MNT	2.53224	4.36738	1.61461	2.70491	0.00683226	0.0187757	UP
chr12	19462509	19518113	+	AEBP2	2.04767	5.08872	1.88386	2.70122	0.00690865	0.0189635	UP
chr14	96520054	96565214	+	PAPOLA	2.22378	4.762	1.7709	2.68904	0.00716586	0.0195918	UP
chr10	118685982	118730410	-	CACUL1	1.78711	4.74625	1.7653	2.68865	0.00717425	0.019611	UP
chr10	101798841	101813606	-	OGA	1.77663	4.89272	1.82073	2.68723	0.00720475	0.019683	UP
chr10	7363877	7381949	-	SFMBT2	6.8525	2.16423	0.807867	2.67895	0.0073854	0.0201242	UP
chr1	155477885	155482449	-	ASH1L	2.13108	4.93082	1.84075	2.6787	0.00739093	0.0201354	UP
chr5	36211843	36227565	-	NADK2	2.0801	4.32099	1.61598	2.67392	0.007497	0.0204009	UP
chr16	533945	536142	+	CAPN15	3.71107	3.51725	1.31821	2.6682	0.0076259	0.0206961	UP
chr12	116230532	116237705	-	MED13L	12.306	1.42051	0.535583	2.65226	0.00799542	0.021571	UP
chr22	21769194	21807846	-	MAPK1	2.49568	4.41116	1.66343	2.65185	0.00800527	0.0215934	UP
chr5	74813839	74841679	-	FAM169A	11.9041	1.51043	0.571467	2.64307	0.00821579	0.0221109	UP
chr2	70259359	70277874	+	PCYOX1	1.62251	4.84056	1.8316	2.64281	0.00822223	0.0221219	UP
chr8	15623079	15673836	+	TUSC3	4.67495	3.07924	1.16564	2.64167	0.00824992	0.0221838	UP
chr17	1534098	1558559	-	PITPNA	2.15126	4.41807	1.67777	2.6333	0.00845588	0.0226924	UP
chr2	238182064	238194870	-	ILKAP	3.28314	3.88637	1.47886	2.62794	0.00859033	0.0230054	UP
chr22	49794033	49824331	-	BRD1	1.99439	4.86838	1.85308	2.62718	0.0086096	0.0230526	UP
chr20	32825924	32839856	+	MAPRE1	1.95022	4.45973	1.69964	2.62392	0.00869249	0.0232395	UP
chr12	123586746	123590449	+	TMED2	2.07922	4.36897	1.66544	2.6233	0.00870816	0.023277	UP
chr9	6420911	6434173	+	UHRF2	2.18051	4.32134	1.64748	2.62301	0.00871578	0.0232952	UP
chr8	60741258	60781430	+	CHD7	1.85678	4.63114	1.77222	2.61319	0.00897004	0.023896	UP
chr10	89751345	89762835	+	KIF20B	9.64049	1.57005	0.602099	2.60762	0.00911734	0.0242408	UP
chr3	127599317	127609023	+	MCM2	1.72101	4.7334	1.81604	2.60645	0.00914865	0.0243157	UP
chr10	96907264	96952196	+	LCOR	2.29438	4.27181	1.64136	2.60261	0.00925163	0.0245493	UP
chr12	116230432	116237705	-	MED13L	3.45828	3.6699	1.41144	2.6001	0.00931953	0.0247085	UP
chr4	6923372	7014557	+	TBC1D14	2.07524	4.52984	1.74262	2.59945	0.00933742	0.0247472	UP
chr2	58048826	58089723	+	VRK2	2.3641	4.59964	1.77487	2.59153	0.00955504	0.0252317	UP
chr19	13959895	13959915	+	DCAF15	1.74497	4.74838	1.83261	2.59105	0.00956833	0.0252639	UP
chr16	18782780	18788142	-	RPS15A	1.68924	4.78744	1.84843	2.59	0.00959752	0.0253345	UP
chr3	119500694	119517315	+	TIMMDC1	2.38177	4.27141	1.64982	2.58901	0.00962527	0.0254054	UP
chr20	17947485	17957037	-	SNX5	8.13409	1.89919	0.73549	2.58221	0.00981711	0.0258564	UP
chr3	111112029	111147484	+	NECTIN3	5.02842	3.28597	1.27433	2.57859	0.00992057	0.0261022	UP
chr3	47729024	47772936	-	SMARCC1	6.06105	2.8182	1.09414	2.57572	0.0100031	0.0262973	UP
chr10	68722454	68749685	+	CCAR1	1.91093	4.45976	1.74637	2.55372	0.0106578	0.0278329	UP
chr1	96751424	96785254	+	PTBP2	3.63256	3.73332	1.46277	2.55223	0.0107037	0.0279296	UP
chr16	3810602	3851009	-	CREBBP	1.99932	4.54111	1.78626	2.54224	0.0110145	0.0286583	UP
chr12	14423908	14425473	+	ATF7IP	2.06103	4.38014	1.72306	2.54207	0.0110199	0.0286678	UP
chr10	131934457	131947791	+	PPP2R2D	4.05728	3.37237	1.33017	2.53529	0.0112353	0.0291587	UP
chr6	145804371	145806421	-	FBXO30	1.8597	4.36885	1.72461	2.53324	0.0113015	0.0293035	UP
chr22	38521607	38568289	-	DMC1	4.32132	2.86177	1.13253	2.52688	0.011508	0.0297737	UP
chr22	24302194	24369320	+	ambiguous	6.67111	2.27512	0.90054	2.52639	0.0115241	0.0298127	UP
chr14	60115718	60125823	+	PCNX4	1.78523	4.47243	1.77175	2.52429	0.0115931	0.0299556	UP
chr17	60679452	60747279	+	BCAS3	1.87283	4.32049	1.71932	2.5129	0.0119744	0.0308201	UP
chr8	97805352	97825153	+	LAPTM4B	4.2979	2.68561	1.07147	2.50647	0.0121945	0.0313185	UP
chr4	6923372	7001251	+	TBC1D14	1.80472	4.31953	1.72754	2.50039	0.0124055	0.0317828	UP
chr5	177191883	177212195	+	NSD1	1.80472	4.31953	1.72754	2.50039	0.0124055	0.0317828	UP
chr7	157169047	157231327	+	UBE3C	2.4449	4.22161	1.69128	2.4961	0.0125567	0.032089	UP
chr1	30992389	31007099	-	PUM1	1.73181	4.41056	1.76851	2.49394	0.0126333	0.0322471	UP
chr5	65988634	65994864	+	ERBIN	3.40955	3.44426	1.38217	2.49192	0.0127054	0.0324134	UP
chr5	123545416	123553147	+	CSNK1G3	1.79831	4.45892	1.79053	2.49028	0.0127644	0.0325465	UP
chr1	176149005	176184692	-	COP1	2.20758	4.42038	1.77939	2.48421	0.0129838	0.0330347	UP
chr15	83151214	83164075	-	HDGFL3	1.87679	4.32697	1.74865	2.47446	0.0133437	0.033841	UP
chr1	90937484	90982370	-	ZNF644	9.51567	1.58847	0.64233	2.47298	0.0133993	0.0339661	UP
chr16	56401732	56414344	-	AMFR	1.81548	4.27491	1.72961	2.4716	0.013451	0.0340857	UP
chr5	79396822	79457018	-	HOMER1	1.82771	4.42073	1.79317	2.46532	0.013689	0.0346131	UP
chr6	79042842	79060818	-	PHIP	12.5065	1.34378	0.545155	2.46494	0.0137035	0.0346421	UP
chr13	26337566	26353880	+	CDK8	2.41253	4.05798	1.65775	2.44788	0.0143701	0.0361309	UP
chr4	1900625	1951203	+	NSD2	3.45136	3.606	1.47493	2.44486	0.0144909	0.0363899	UP
chr1	77633114	77641655	-	ZZZ3	2.5578	4.11579	1.68366	2.44455	0.0145032	0.0364107	UP
chr5	79439009	79457018	-	HOMER1	10.8781	1.3805	0.564787	2.44428	0.0145144	0.0364323	UP
chr6	99545111	99562948	-	CCNC	1.94862	4.95963	2.0299	2.44328	0.0145544	0.0365199	UP
chr13	42285985	42308609	+	AKAP11	4.53661	2.96117	1.21318	2.44084	0.0146532	0.0367385	UP
chr4	1228198	1241519	-	CTBP1	4.64809	3.13766	1.28561	2.4406	0.0146629	0.0367487	UP
chr1	117402185	117466427	+	MAN1A2	3.23004	3.32057	1.3665	2.42999	0.0150994	0.0377008	UP
chr16	81351582	81377702	+	GAN	4.47703	2.44953	1.00849	2.42891	0.0151443	0.0377929	UP
chr17	42498923	42501304	+	ATP6V0A1	2.29711	3.93748	1.62363	2.42512	0.0153035	0.0381532	UP
chr3	3137259	3144710	+	TRNT1	1.6813	4.55619	1.88208	2.42082	0.0154854	0.038524	UP
chr11	9248409	9248643	+	intergenic	1.55938	4.74807	1.96193	2.4201	0.0155164	0.0385812	UP
chr5	124701013	124701269	-	ZNF608	5.50501	2.176	0.899148	2.42007	0.0155173	0.0385812	UP
chr21	29305203	29329693	+	BACH1	6.5125	1.78891	0.742355	2.40977	0.0159625	0.0395459	UP
chr21	29305203	29329693	+	GRIK1-AS2	6.5125	1.78891	0.742355	2.40977	0.0159625	0.0395459	UP
chr7	38207446	38219660	+	STARD3NL	1.85865	4.11441	1.70882	2.40775	0.0160511	0.0397274	UP
chr11	61411768	61429290	-	CPSF7	1.88714	4.17258	1.73419	2.40607	0.0161254	0.0398868	UP
chr22	27894554	27914347	-	PITPNB	4.55333	2.91301	1.21232	2.40284	0.0162685	0.0401953	UP
chr6	87210450	87218731	+	ZNF292	3.19351	3.35142	1.39598	2.40077	0.0163607	0.0403808	UP
chr17	8444259	8460160	+	NDEL1	1.73521	4.42288	1.84822	2.39305	0.0167088	0.0411326	UP
chr16	30728965	30729572	+	ambiguous	7.09134	1.69115	0.707507	2.39029	0.016835	0.0414002	UP
chr17	31155982	31182665	+	NF1	3.30349	3.20981	1.3451	2.3863	0.0170187	0.0417744	UP
chr1	3781511	3787310	-	LRRC47	2.74334	3.42659	1.43608	2.38607	0.0170296	0.0417918	UP
chr5	65451474	65473952	-	ADAMTS6	2.44471	3.86218	1.61985	2.38428	0.0171128	0.0419778	UP
chr10	110964124	110985765	+	SHOC2	10.7692	1.4956	0.630923	2.37049	0.0177643	0.0433363	UP
chr7	83134249	83156392	-	PCLO	1.50944	4.85588	2.06116	2.3559	0.0184781	0.0448271	UP
chr10	101792838	101807901	-	OGA	1.38155	4.40811	1.87315	2.35331	0.0186073	0.0450788	UP
chr8	15650696	15673836	+	TUSC3	3.84105	3.15584	1.34129	2.35284	0.0186308	0.0451266	UP
chr9	85642826	85712566	-	AGTPBP1	4.56952	2.56711	1.09144	2.35205	0.0186703	0.0452044	UP
chr5	168559031	168568998	-	PANK3	1.58332	4.49075	1.91093	2.35003	0.018772	0.0454159	UP
chr5	108348398	108367953	-	FBXL17	4.68004	2.19247	0.935869	2.3427	0.0191446	0.0462344	UP
chr17	4282797	4307123	-	UBE2G1	5.92315	2.19235	0.937442	2.33866	0.0193532	0.0466628	UP
chr1	235480053	235496308	-	B3GALNT2	1.76855	4.42377	1.89297	2.33695	0.0194417	0.0468523	UP
chr10	74838682	74843478	+	KAT6B	2.13289	3.8678	1.6571	2.33408	0.0195917	0.0471518	UP
chr10	440870	486530	-	DIP2C	1.7754	4.45804	1.91029	2.33371	0.0196112	0.0471805	UP
chr21	42852254	42876767	-	WDR4	1.49732	4.47498	1.92511	2.32454	0.0200968	0.0482467	UP
chr7	139237004	139284574	+	UBN2	3.81275	2.54687	1.09882	2.31782	0.0204589	0.0490288	UP
chr12	51975264	51991993	+	ACVR1B	2.91326	3.47212	1.49865	2.31683	0.020513	0.0491378	UP
chr10	84371013	84373815	+	CCSER2	5.23181	2.07121	0.894942	2.31435	0.0206485	0.0494164	UP
