## Supplementary material for "SARS-CoV-2 Nsp14 mediates the effects of viral infection on the host cell transcriptome": Table 11

### Sheet: Table 11
Table 11: Ame analysis with 100bp of promoter described in Figure 5.
rank	motif_DB	motif_ID	motif_alt_ID	consensus	p-value	adj_p-value	E-value	tests	FASTA_max	pos	neg	PWM_min	TP	%TP	FP	%FP
1	db/HUMAN/HOCOMOCOv11_core_HUMAN_mono_meme_format.meme	ATF3_HUMAN.H11MO.0.A		GGTSACGTGAB	2.56e-09	2.15e-07	8.63e-05	84	29	29	1015	6	9	31.03	15	1.48
2	db/HUMAN/HOCOMOCOv11_core_HUMAN_mono_meme_format.meme	NFKB2_HUMAN.H11MO.0.B		GGGRAAKYCCC	7.79e-09	9.58e-07	0.000384	123	29	29	1015	26.5	8	27.59	11	1.08
3	db/HUMAN/HOCOMOCOv11_core_HUMAN_mono_meme_format.meme	NFKB1_HUMAN.H11MO.1.B		GGGAAAKYCCC	2.02e-08	1.84e-06	0.000738	91	29	29	1015	22	8	27.59	13	1.28
4	db/HUMAN/HOCOMOCOv11_core_HUMAN_mono_meme_format.meme	TF65_HUMAN.H11MO.0.A		HWGGGRATTTCCMV	2.39e-07	1.91e-05	0.00766	80	29	29	1015	36	7	24.14	12	1.18
5	db/HUMAN/HOCOMOCOv11_core_HUMAN_mono_meme_format.meme	ATF2_HUMAN.H11MO.0.B		RRTGABGTCAY	2.21e-07	2.25e-05	0.00903	102	29	29	1015	55	6	20.69	6	0.59
6	db/HUMAN/HOCOMOCOv11_core_HUMAN_mono_meme_format.meme	CREB1_HUMAN.H11MO.0.A		NRRTGACGTMA	7.64e-07	7.18e-05	0.0288	94	29	29	1015	9.58	7	24.14	15	1.48
7	db/HUMAN/HOCOMOCOv11_core_HUMAN_mono_meme_format.meme	CREM_HUMAN.H11MO.0.C		CRVTGACGTCA	4.77e-06	0.000258	0.103	54	29	29	1015	12.5	5	17.24	6	0.59
8	db/HUMAN/HOCOMOCOv11_core_HUMAN_mono_meme_format.meme	KLF12_HUMAN.H11MO.0.C		VGGGGCGGGGC	2.02e-06	0.000289	0.116	143	29	29	1015	1.37	14	48.28	118	11.63
9	db/HUMAN/HOCOMOCOv11_core_HUMAN_mono_meme_format.meme	ATF1_HUMAN.H11MO.0.B		HRRTGACGYMA	4.39e-06	0.000566	0.227	129	29	29	1015	4.94	8	27.59	31	3.05
10	db/HUMAN/HOCOMOCOv11_core_HUMAN_mono_meme_format.meme	CEBPG_HUMAN.H11MO.0.B		RTTGCATCAKHH	1.13e-05	0.000669	0.268	59	29	29	1015	1.21	9	31.03	49	4.83
11	db/HUMAN/HOCOMOCOv11_core_HUMAN_mono_meme_format.meme	TBP_HUMAN.H11MO.0.A		MTATAAAARS	1.93e-05	0.00382	1.53	198	29	29	1015	306	3	10.34	0	0
12	db/HUMAN/HOCOMOCOv11_core_HUMAN_mono_meme_format.meme	TFEB_HUMAN.H11MO.0.C		RGTCACGTG	0.000746	0.00447	1.79	6	29	29	1015	764	2	6.9	0	0
13	db/HUMAN/HOCOMOCOv11_core_HUMAN_mono_meme_format.meme	RELB_HUMAN.H11MO.0.C		RGGGRMTTTCCM	2.55e-05	0.0045	1.81	177	29	29	1015	37	6	20.69	18	1.77
14	db/HUMAN/HOCOMOCOv11_core_HUMAN_mono_meme_format.meme	ZN281_HUMAN.H11MO.0.A		RGGWGGGGGAGGGGV	5.52e-05	0.00852	3.42	155	29	29	1015	300	4	13.79	5	0.49
15	db/HUMAN/HOCOMOCOv11_core_HUMAN_mono_meme_format.meme	HXB13_HUMAN.H11MO.0.A		TTTTATDGSH	0.0001	0.0131	5.27	132	29	29	1015	15	6	20.69	24	2.36
16	db/HUMAN/HOCOMOCOv11_core_HUMAN_mono_meme_format.meme	USF1_HUMAN.H11MO.0.A		RGTCACGTGRBS	0.000746	0.0185	7.41	25	29	29	1015	959	2	6.9	0	0
17	db/HUMAN/HOCOMOCOv11_core_HUMAN_mono_meme_format.meme	USF2_HUMAN.H11MO.0.A		GGGTCACGTGRBSVSSSSB	0.000746	0.0207	8.29	28	29	29	1015	287	2	6.9	0	0
18	db/HUMAN/HOCOMOCOv11_core_HUMAN_mono_meme_format.meme	EVI1_HUMAN.H11MO.0.B		WAGAYAAGATAANAKA	0.000746	0.0221	8.87	30	29	29	1015	188	2	6.9	0	0
# The format of this file is described at https://meme-suite.org/meme/doc/ame-output-format.html.
# ame --verbose 1 --oc . --scoring avg --method fisher --hit-lo-fraction 0.25 --evalue-report-threshold 10.0 --control --shuffle-- --kmer 2 fname100.fa db/HUMAN/HOCOMOCOv11_core_HUMAN_mono_meme_format.meme
