## Supplementary material for "SARS-CoV-2 Nsp14 mediates the effects of viral infection on the host cell transcriptome": Table 12

### Sheet: Table 12
Table 12: Fimo analysis with 100bp promoter described in Figure 5
motif_id	motif_alt_id	sequence_name	start	stop	strand	score	p-value	q-value	matched_sequence
MOTIF	ZN281_HUMAN.H11MO.0.A	DUSP1	20	35	-	21.7349	1.3e-08	1.83e-05	GCGCAGGGGGAGGGGG
MOTIF	ZN281_HUMAN.H11MO.0.A	ATF3.3	37	52	-	21.6024	1.56e-08	1.83e-05	GGGGTGGAGGAGGGGC
MOTIF	ZN281_HUMAN.H11MO.0.A	ATF3.2	79	94	-	21.6024	1.56e-08	1.83e-05	GGGGTGGAGGAGGGGC
MOTIF	ZN281_HUMAN.H11MO.0.A	ATF3.6	24	39	+	18.9819	1.69e-07	0.000149	CTGGTGGGGGAGGGGG
MOTIF	TBP_HUMAN.H11MO.0.A	ATF3.4	67	77	+	15.1845	3.04e-07	0.00159	GCTATAAAAGG
MOTIF	ZN281_HUMAN.H11MO.0.A	NFKBIA.3	66	81	-	17.7289	4.65e-07	0.000328	GTCTGGGGGGAGGGGG
MOTIF	USF2_HUMAN.H11MO.0.A	SNHG15.4	33	52	-	17.103	7.18e-07	0.000956	GACGTCACGCGGCCGCGGGC
MOTIF	USF2_HUMAN.H11MO.0.A	SNHG15.1	39	58	-	17.103	7.18e-07	0.000956	GACGTCACGCGGCCGCGGGC
MOTIF	USF1_HUMAN.H11MO.0.A	TNFAIP3.2	19	31	+	17.1394	7.94e-07	0.00144	GAGTCACGTGACT
MOTIF	USF1_HUMAN.H11MO.0.A	TNFAIP3.1	64	76	+	17.1394	7.94e-07	0.00144	GAGTCACGTGACT
MOTIF	RELB_HUMAN.H11MO.0.C	NFKBIA.1	16	28	-	15.3136	8.3e-07	0.00183	CGGGGAATTTCCA
MOTIF	RELB_HUMAN.H11MO.0.C	NFKBIA.5	19	31	-	15.3136	8.3e-07	0.00183	CGGGGAATTTCCA
MOTIF	TBP_HUMAN.H11MO.0.A	PPP1R151A	69	79	+	14.3452	9.78e-07	0.00255	GCTATAAAAGC
MOTIF	ATF3_HUMAN.H11MO.0.A	TNFAIP3.2	19	30	+	15.2048	1.07e-06	0.00203	GAGTCACGTGAC
MOTIF	ATF3_HUMAN.H11MO.0.A	TNFAIP3.1	64	75	+	15.2048	1.07e-06	0.00203	GAGTCACGTGAC
MOTIF	TFEB_HUMAN.H11MO.0.C	TNFAIP3.2	19	28	+	17.3576	1.36e-06	0.00303	GAGTCACGTG
MOTIF	TFEB_HUMAN.H11MO.0.C	TNFAIP3.1	64	73	+	17.3576	1.36e-06	0.00303	GAGTCACGTG
MOTIF	RELB_HUMAN.H11MO.0.C	TNFAIP3.2	45	57	-	14.8817	1.38e-06	0.00202	CCGGGGATTTCCA
MOTIF	CREM_HUMAN.H11MO.0.C	PPP1R151A	43	54	-	15.506	1.43e-06	0.00566	GTGCTGACGTCA
MOTIF	NFKB2_HUMAN.H11MO.0.B	TNFAIP3.2	44	55	+	15.753	1.46e-06	0.00309	GTGGAAATCCCC
MOTIF	NFKB2_HUMAN.H11MO.0.B	TNFAIP3.1	89	100	+	15.753	1.46e-06	0.00309	GTGGAAATCCCC
MOTIF	ZN281_HUMAN.H11MO.0.A	TNFAIP3.1	4	19	-	15.7048	2.06e-06	0.00114	GCAGGGGGCGAGGGGC
MOTIF	KLF12_HUMAN.H11MO.0.C	SNHG15.3	60	71	-	15.6788	2.13e-06	0.00532	GCGGGGCCGGGC
MOTIF	ATF2_HUMAN.H11MO.0.B	SNHG15.4	43	54	+	14.8735	2.16e-06	0.00511	GCGTGACGTCAT
MOTIF	ATF2_HUMAN.H11MO.0.B	SNHG15.1	49	60	+	14.8735	2.16e-06	0.00511	GCGTGACGTCAT
MOTIF	ZN281_HUMAN.H11MO.0.A	TNFAIP3.4	68	83	-	15.4277	2.5e-06	0.00114	GGGGTCGGGGCAGGGA
MOTIF	ZN281_HUMAN.H11MO.0.A	ATF3.3	51	66	-	15.3795	2.58e-06	0.00114	GGAGCGGAGGAAGGGG
MOTIF	NFKB1_HUMAN.H11MO.1.B	TNFAIP3.2	44	55	+	15.2108	2.59e-06	0.00529	GTGGAAATCCCC
MOTIF	NFKB1_HUMAN.H11MO.1.B	TNFAIP3.1	89	100	+	15.2108	2.59e-06	0.00529	GTGGAAATCCCC
MOTIF	TBP_HUMAN.H11MO.0.A	IL8.2	68	78	+	13.4524	3.58e-06	0.00623	GATATAAAAAG
MOTIF	KLF12_HUMAN.H11MO.0.C	DUSP1	49	60	-	14.7394	4.52e-06	0.00532	GGGGGACGGGGC
MOTIF	KLF12_HUMAN.H11MO.0.C	TNFAIP3.4	73	84	-	14.7394	4.52e-06	0.00532	GGGGGTCGGGGC
MOTIF	ZN281_HUMAN.H11MO.0.A	TNFAIP3.1	6	21	-	14.4337	4.82e-06	0.00189	GCGCAGGGGGCGAGGG
MOTIF	CREM_HUMAN.H11MO.0.C	SNHG15.4	42	53	+	14.0964	5.57e-06	0.00566	CGCGTGACGTCA
MOTIF	CREM_HUMAN.H11MO.0.C	SNHG15.1	48	59	+	14.0964	5.57e-06	0.00566	CGCGTGACGTCA
MOTIF	CREM_HUMAN.H11MO.0.C	JUN	30	41	+	14.0602	5.62e-06	0.00566	GGGGTGACATCA
MOTIF	TF65_HUMAN.H11MO.0.A	NFKBIA.2	15	29	-	14.2289	5.89e-06	0.0061	GCTGGGGATTTCTCT
MOTIF	TF65_HUMAN.H11MO.0.A	NFKBIA.1	45	59	-	14.2289	5.89e-06	0.0061	GCTGGGGATTTCTCT
MOTIF	TF65_HUMAN.H11MO.0.A	NFKBIA.5	48	62	-	14.2289	5.89e-06	0.0061	GCTGGGGATTTCTCT
MOTIF	ZN281_HUMAN.H11MO.0.A	ATF3.3	43	58	-	14.0181	6.31e-06	0.00202	GGAAGGGGGGTGGAGG
MOTIF	ZN281_HUMAN.H11MO.0.A	ATF3.2	85	100	-	14.0181	6.31e-06	0.00202	GGAAGGGGGGTGGAGG
MOTIF	TF65_HUMAN.H11MO.0.A	NFKBIA.1	13	27	+	14.1084	6.46e-06	0.0061	GCTTGGAAATTCCCC
MOTIF	TF65_HUMAN.H11MO.0.A	NFKBIA.5	16	30	+	14.1084	6.46e-06	0.0061	GCTTGGAAATTCCCC
MOTIF	ZN281_HUMAN.H11MO.0.A	NFKBIA.3	67	82	-	13.8675	6.96e-06	0.00204	GGTCTGGGGGGAGGGG
MOTIF	ATF2_HUMAN.H11MO.0.B	ATF3.4	10	21	-	13.512	7.71e-06	0.0121	GGCTGACGTAAT
MOTIF	ZN281_HUMAN.H11MO.0.A	NFKBIA.3	23	38	+	13.512	8.7e-06	0.00236	GGGGCGGCGGCTGGGC
MOTIF	CREB1_HUMAN.H11MO.0.A	PPP1R151A	43	54	-	13.4518	8.86e-06	0.0423	GTGCTGACGTCA
MOTIF	ATF1_HUMAN.H11MO.0.B	PPP1R151A	43	54	-	13.1265	9.33e-06	0.0429	GTGCTGACGTCA
MOTIF	TF65_HUMAN.H11MO.0.A	TNFAIP3.2	44	58	-	13.5723	9.85e-06	0.0061	CCCGGGGATTTCCAC
MOTIF	NFKB1_HUMAN.H11MO.1.B	NFKBIA.4	70	81	+	13.6627	1.02e-05	0.0139	GAGGAAATACCC
MOTIF	TF65_HUMAN.H11MO.0.A	NFKBIA.1	15	29	-	13.512	1.03e-05	0.0061	TCGGGGAATTTCCAA
MOTIF	TF65_HUMAN.H11MO.0.A	NFKBIA.5	18	32	-	13.512	1.03e-05	0.0061	TCGGGGAATTTCCAA
MOTIF	ZN281_HUMAN.H11MO.0.A	RP9P	40	55	+	13.1325	1.1e-05	0.00277	GGGGCGGCGGCGGGAA
MOTIF	KLF12_HUMAN.H11MO.0.C	PPP1R151A	27	38	-	13.297	1.19e-05	0.00835	GAGAGGCGGGGT
MOTIF	KLF12_HUMAN.H11MO.0.C	NFKBIA.3	66	77	-	13.0242	1.37e-05	0.00835	GGGGGGAGGGGG
MOTIF	ZN281_HUMAN.H11MO.0.A	NFKBIA.3	60	75	-	12.6928	1.44e-05	0.00338	GGGGAGGGGGCGTGTG
MOTIF	ATF3_HUMAN.H11MO.0.A	SNHG15.4	43	54	+	12.747	1.48e-05	0.014	GCGTGACGTCAT
MOTIF	ATF3_HUMAN.H11MO.0.A	SNHG15.1	49	60	+	12.747	1.48e-05	0.014	GCGTGACGTCAT
MOTIF	NFKB2_HUMAN.H11MO.0.B	NFKBIA.4	70	81	+	12.9759	1.49e-05	0.0209	GAGGAAATACCC
MOTIF	KLF12_HUMAN.H11MO.0.C	IL8.1	9	20	+	12.8485	1.52e-05	0.00835	GAGGGGATGGGC
MOTIF	ZN281_HUMAN.H11MO.0.A	TNFAIP3.4	67	82	-	12.5	1.61e-05	0.00344	GGGTCGGGGCAGGGAC
MOTIF	KLF12_HUMAN.H11MO.0.C	TNFAIP3.3	82	93	+	12.703	1.65e-05	0.00835	CGGGGGCGGAGC
MOTIF	ZN281_HUMAN.H11MO.0.A	DUSP1	44	59	-	12.4518	1.66e-05	0.00344	GGGGACGGGGCGGGCC
MOTIF	RELB_HUMAN.H11MO.0.C	TNFAIP3.2	33	45	-	12.432	1.72e-05	0.0152	ACGGGACTTTCCA
MOTIF	RELB_HUMAN.H11MO.0.C	TNFAIP3.1	78	90	-	12.432	1.72e-05	0.0152	ACGGGACTTTCCA
MOTIF	TFEB_HUMAN.H11MO.0.C	TNFAIP3.2	23	32	-	12.5394	1.74e-05	0.0194	AAGTCACGTG
MOTIF	TFEB_HUMAN.H11MO.0.C	TNFAIP3.1	68	77	-	12.5394	1.74e-05	0.0194	AAGTCACGTG
MOTIF	ZN281_HUMAN.H11MO.0.A	ATF3.6	46	61	-	12.3253	1.78e-05	0.0035	GCTCTGGGGCATGGGA
MOTIF	TF65_HUMAN.H11MO.0.A	NFKBIA.4	70	84	-	12.6687	1.92e-05	0.00947	GGGGGGTATTTCCTC
MOTIF	CEBPG_HUMAN.H11MO.0.B	ATF3.4	77	89	-	12.6242	2.04e-05	0.104	CGTTGCATCACCC
MOTIF	KLF12_HUMAN.H11MO.0.C	RP9P	49	60	+	12.2788	2.16e-05	0.00845	GCGGGAAGGGGC
MOTIF	TF65_HUMAN.H11MO.0.A	TNFAIP3.2	32	46	-	12.4639	2.2e-05	0.00947	CACGGGACTTTCCAA
MOTIF	TF65_HUMAN.H11MO.0.A	TNFAIP3.1	77	91	-	12.4639	2.2e-05	0.00947	CACGGGACTTTCCAA
MOTIF	ZN281_HUMAN.H11MO.0.A	RP9P	45	60	+	11.9578	2.22e-05	0.00406	GGCGGCGGGAAGGGGC
MOTIF	ZN281_HUMAN.H11MO.0.A	ATF3.3	3	18	-	11.8133	2.42e-05	0.00406	GGGTGGAGAGAGGGGG
MOTIF	ZN281_HUMAN.H11MO.0.A	ATF3.2	45	60	-	11.8133	2.42e-05	0.00406	GGGTGGAGAGAGGGGG
MOTIF	ZN281_HUMAN.H11MO.0.A	ATF3.3	50	65	-	11.7289	2.54e-05	0.00407	GAGCGGAGGAAGGGGG
MOTIF	USF2_HUMAN.H11MO.0.A	ATF3.6	19	38	+	11.9212	2.62e-05	0.0233	GAGGTCTGGTGGGGGAGGGG
MOTIF	NFKB1_HUMAN.H11MO.1.B	IL8.2	9	20	-	11.9759	2.7e-05	0.022	GAGGAAATTCCA
MOTIF	NFKB1_HUMAN.H11MO.1.B	IL8.1	37	48	-	11.9759	2.7e-05	0.022	GAGGAAATTCCA
MOTIF	RELB_HUMAN.H11MO.0.C	NFKBIA.4	71	83	-	11.8935	2.77e-05	0.0203	GGGGGTATTTCCT
MOTIF	USF1_HUMAN.H11MO.0.A	TNFAIP3.2	20	32	-	12.0545	2.8e-05	0.0254	AAGTCACGTGACT
MOTIF	USF1_HUMAN.H11MO.0.A	TNFAIP3.1	65	77	-	12.0545	2.8e-05	0.0254	AAGTCACGTGACT
MOTIF	KLF12_HUMAN.H11MO.0.C	NFKBIA.6	20	31	-	11.8606	2.81e-05	0.00845	GGCGGGCGGGAC
MOTIF	KLF12_HUMAN.H11MO.0.C	NFKBIA.2	86	97	-	11.8606	2.81e-05	0.00845	GGCGGGCGGGAC
MOTIF	KLF12_HUMAN.H11MO.0.C	RP9P	38	49	+	11.6909	3.11e-05	0.00845	GCGGGGCGGCGG
MOTIF	KLF12_HUMAN.H11MO.0.C	TNFAIP3.1	4	15	-	11.6667	3.16e-05	0.00845	GGGGCGAGGGGC
MOTIF	ZN281_HUMAN.H11MO.0.A	DUSP1	18	33	-	11.3193	3.22e-05	0.00494	GCAGGGGGAGGGGGGG
MOTIF	KLF12_HUMAN.H11MO.0.C	NFKBIA.3	21	32	+	11.5576	3.37e-05	0.00845	GAGGGGCGGCGG
MOTIF	NFKB2_HUMAN.H11MO.0.B	IL8.2	9	20	-	11.8494	3.4e-05	0.0287	GAGGAAATTCCA
MOTIF	NFKB2_HUMAN.H11MO.0.B	IL8.1	37	48	-	11.8494	3.4e-05	0.0287	GAGGAAATTCCA
MOTIF	EVI1_HUMAN.H11MO.0.B	TNFAIP3.5	1	17	+	11.6205	3.4e-05	0.166	AATGACAAGATCAAACA
MOTIF	ATF3_HUMAN.H11MO.0.A	ATF3.4	77	88	+	11.7048	3.47e-05	0.0222	GGGTGATGCAAC
MOTIF	ATF3_HUMAN.H11MO.0.A	ATF3.4	10	21	-	11.6807	3.52e-05	0.0222	GGCTGACGTAAT
MOTIF	ZN281_HUMAN.H11MO.0.A	TNFAIP3.3	81	96	+	11.1506	3.55e-05	0.00522	GCGGGGGCGGAGCGGT
MOTIF	KLF12_HUMAN.H11MO.0.C	ATF3.3	26	37	-	11.4788	3.59e-05	0.00845	CCAAGGCGGGGC
MOTIF	KLF12_HUMAN.H11MO.0.C	ATF3.2	68	79	-	11.4788	3.59e-05	0.00845	CCAAGGCGGGGC
MOTIF	ATF2_HUMAN.H11MO.0.B	JUN	31	42	+	11.7108	3.62e-05	0.0427	GGGTGACATCAT
MOTIF	ZN281_HUMAN.H11MO.0.A	DUSP1	50	65	-	10.7169	4.53e-05	0.00639	CCTCTGGGGGACGGGG
MOTIF	USF2_HUMAN.H11MO.0.A	TNFAIP3.2	14	33	-	10.9455	4.66e-05	0.0248	AAAGTCACGTGACTCTCTGG
MOTIF	USF2_HUMAN.H11MO.0.A	TNFAIP3.1	59	78	-	10.9455	4.66e-05	0.0248	AAAGTCACGTGACTCTCTGG
MOTIF	ZN281_HUMAN.H11MO.0.A	RP9P	44	59	+	10.6205	4.77e-05	0.00648	CGGCGGCGGGAAGGGG
MOTIF	KLF12_HUMAN.H11MO.0.C	DUSP1	44	55	-	10.8485	5.2e-05	0.0109	ACGGGGCGGGCC
MOTIF	ZN281_HUMAN.H11MO.0.A	TNFAIP3.4	74	89	-	10.3193	5.63e-05	0.00736	CAGGCGGGGGTCGGGG
MOTIF	CREB1_HUMAN.H11MO.0.A	JUN	30	41	+	11.1205	5.77e-05	0.0704	GGGGTGACATCA
MOTIF	USF2_HUMAN.H11MO.0.A	NFKBIA.3	51	70	-	10.5697	5.78e-05	0.0256	GGGGGCGTGTGGCGACGCTG
MOTIF	ATF2_HUMAN.H11MO.0.B	SNHG15.4	45	56	-	11.1265	5.82e-05	0.0458	AGATGACGTCAC
MOTIF	ATF2_HUMAN.H11MO.0.B	SNHG15.1	51	62	-	11.1265	5.82e-05	0.0458	AGATGACGTCAC
MOTIF	KLF12_HUMAN.H11MO.0.C	NFKBIA.2	5	16	-	10.6727	5.84e-05	0.0109	CTGGGGCGGGGT
MOTIF	KLF12_HUMAN.H11MO.0.C	NFKBIA.1	35	46	-	10.6727	5.84e-05	0.0109	CTGGGGCGGGGT
MOTIF	KLF12_HUMAN.H11MO.0.C	NFKBIA.5	38	49	-	10.6727	5.84e-05	0.0109	CTGGGGCGGGGT
MOTIF	NFKB2_HUMAN.H11MO.0.B	TNFAIP3.2	32	43	+	11.006	5.9e-05	0.0356	TTGGAAAGTCCC
MOTIF	NFKB2_HUMAN.H11MO.0.B	TNFAIP3.1	77	88	+	11.006	5.9e-05	0.0356	TTGGAAAGTCCC
MOTIF	ATF3_HUMAN.H11MO.0.A	JUN	31	42	+	11.0301	6.05e-05	0.0327	GGGTGACATCAT
MOTIF	NFKB1_HUMAN.H11MO.1.B	NFKBIA.1	16	27	-	10.6928	6.37e-05	0.0281	GGGGAATTTCCA
MOTIF	NFKB1_HUMAN.H11MO.1.B	NFKBIA.5	19	30	-	10.6928	6.37e-05	0.0281	GGGGAATTTCCA
MOTIF	NFKB1_HUMAN.H11MO.1.B	NFKBIA.2	15	26	+	10.5904	6.88e-05	0.0281	AGAGAAATCCCC
MOTIF	NFKB1_HUMAN.H11MO.1.B	NFKBIA.1	45	56	+	10.5904	6.88e-05	0.0281	AGAGAAATCCCC
MOTIF	NFKB1_HUMAN.H11MO.1.B	NFKBIA.5	48	59	+	10.5904	6.88e-05	0.0281	AGAGAAATCCCC
MOTIF	ATF1_HUMAN.H11MO.0.B	JUN	30	41	+	10.753	6.96e-05	0.133	GGGGTGACATCA
MOTIF	ATF2_HUMAN.H11MO.0.B	ATF3.4	77	88	+	10.8795	6.97e-05	0.047	GGGTGATGCAAC
MOTIF	ZN281_HUMAN.H11MO.0.A	TNFAIP3.4	73	88	-	9.90964	7.02e-05	0.00842	AGGCGGGGGTCGGGGC
MOTIF	ZN281_HUMAN.H11MO.0.A	ATF3.6	30	45	+	9.89157	7.09e-05	0.00842	GGGGAGGGGGACTTGA
MOTIF	ZN281_HUMAN.H11MO.0.A	NFKBIA.4	80	95	-	9.87349	7.16e-05	0.00842	GGCAAGGTGTAGGGGG
MOTIF	KLF12_HUMAN.H11MO.0.C	RP9P	33	44	+	10.3091	7.19e-05	0.0127	GAGTCGCGGGGC
MOTIF	NFKB2_HUMAN.H11MO.0.B	TNFAIP3.5	20	31	-	10.6566	7.28e-05	0.0384	GCAGGAAACCCC
MOTIF	CREB1_HUMAN.H11MO.0.A	ATF3.4	76	87	+	10.7892	7.29e-05	0.0704	GGGGTGATGCAA
MOTIF	CREB1_HUMAN.H11MO.0.A	SNHG15.4	46	57	-	10.7771	7.37e-05	0.0704	TAGATGACGTCA
MOTIF	CREB1_HUMAN.H11MO.0.A	SNHG15.1	52	63	-	10.7771	7.37e-05	0.0704	TAGATGACGTCA
MOTIF	RELB_HUMAN.H11MO.0.C	IL8.2	7	19	+	10.645	7.69e-05	0.0424	CGTGGAATTTCCT
MOTIF	RELB_HUMAN.H11MO.0.C	IL8.1	35	47	+	10.645	7.69e-05	0.0424	CGTGGAATTTCCT
MOTIF	ZN281_HUMAN.H11MO.0.A	ATF3.3	40	55	-	9.6747	7.96e-05	0.00872	AGGGGGGTGGAGGAGG
MOTIF	ZN281_HUMAN.H11MO.0.A	ATF3.2	82	97	-	9.6747	7.96e-05	0.00872	AGGGGGGTGGAGGAGG
MOTIF	ZN281_HUMAN.H11MO.0.A	NFKBIA.3	58	73	-	9.59639	8.3e-05	0.00872	GGAGGGGGCGTGTGGC
MOTIF	ZN281_HUMAN.H11MO.0.A	TNFAIP3.4	54	69	-	9.56024	8.47e-05	0.00872	GACCGGGCGGAGGCGA
MOTIF	ZN281_HUMAN.H11MO.0.A	TNFAIP3.4	80	95	-	9.51807	8.66e-05	0.00872	GCGCCGCAGGCGGGGG
MOTIF	ATF1_HUMAN.H11MO.0.B	ATF3.4	76	87	+	10.4578	8.66e-05	0.133	GGGGTGATGCAA
MOTIF	KLF12_HUMAN.H11MO.0.C	SNHG15.4	78	89	-	9.95758	8.92e-05	0.0143	GCCGTGCGTGGC
MOTIF	KLF12_HUMAN.H11MO.0.C	SNHG15.1	84	95	-	9.95758	8.92e-05	0.0143	GCCGTGCGTGGC
MOTIF	KLF12_HUMAN.H11MO.0.C	RP9P	20	31	-	9.85455	9.42e-05	0.0145	CCCGGGAGGGGC
MOTIF	ZN281_HUMAN.H11MO.0.A	ATF3.5	71	86	-	9.27108	9.86e-05	0.00966	GGGACGGGGTCGGGCG
MOTIF	USF2_HUMAN.H11MO.0.A	RP9P	32	51	+	9.58182	9.99e-05	0.038	CGAGTCGCGGGGCGGCGGCG
# The format of this file is described at https://meme-suite.org/meme/doc/fimo-output-format.html.
# fimo --oc . --verbosity 1 --thresh 1.0E-4 motifs.meme fname100.fa
