## Supplementary material for "SARS-CoV-2 Nsp14 mediates the effects of viral infection on the host cell transcriptome": Table 13

### Sheet: Table 13
Table 13: Ame anslysis with 1000bp promoter
rank	motif_DB	motif_ID	motif_alt_ID	consensus	p-value	adj_p-value	E-value	tests	FASTA_max	pos	neg	PWM_min	TP	%TP	FP	%FP
1	db/HUMAN/HOCOMOCOv11_core_HUMAN_mono_meme_format.meme	EGR2_HUMAN.H11MO.0.A		GRGRRKGWGKGGGHGGRG	1.4e-17	5.86e-15	2.35e-12	418	29	29	1015	7.75	19	65.52	47	4.63
2	db/HUMAN/HOCOMOCOv11_core_HUMAN_mono_meme_format.meme	EGR1_HUMAN.H11MO.0.A		VDRDGCGKGGGYGGRRR	1.75e-15	7.76e-13	3.11e-10	444	29	29	1015	7.2	17	58.62	42	4.14
3	db/HUMAN/HOCOMOCOv11_core_HUMAN_mono_meme_format.meme	STAT2_HUMAN.H11MO.0.A		RRGRAAAHGAAACTGAAAV	3.73e-15	7.84e-13	3.14e-10	210	29	29	1015	1.98	23	79.31	131	12.91
4	db/HUMAN/HOCOMOCOv11_core_HUMAN_mono_meme_format.meme	SP3_HUMAN.H11MO.0.B		SGVVGGGGGCGGGGCBRGSS	2.41e-15	1.33e-12	5.34e-10	553	29	29	1015	20	17	58.62	43	4.24
5	db/HUMAN/HOCOMOCOv11_core_HUMAN_mono_meme_format.meme	ZBT17_HUMAN.H11MO.0.A		SRRGGWGGGGGAGGGGMRR	2.74e-15	1.73e-12	6.96e-10	633	29	29	1015	8.59	21	72.41	94	9.26
6	db/HUMAN/HOCOMOCOv11_core_HUMAN_mono_meme_format.meme	SP2_HUMAN.H11MO.0.A		GGSSVGGGGGCGGGGCCDGSGS	1.1e-14	5.22e-12	2.09e-09	476	29	29	1015	20	17	58.62	48	4.73
7	db/HUMAN/HOCOMOCOv11_core_HUMAN_mono_meme_format.meme	SP1_HUMAN.H11MO.0.A		VGGGGGCGGGGCCKGGGGGGGG	4.18e-14	6.49e-12	2.6e-09	155	29	29	1015	20.3	15	51.72	33	3.25
8	db/HUMAN/HOCOMOCOv11_core_HUMAN_mono_meme_format.meme	VEZF1_HUMAN.H11MO.0.C		GGRRRRGRRGGAGGGGGRGRRR	1.8e-14	1.02e-11	4.08e-09	567	29	29	1015	42.2	14	48.28	23	2.27
9	db/HUMAN/HOCOMOCOv11_core_HUMAN_mono_meme_format.meme	ZN281_HUMAN.H11MO.0.A		RGGWGGGGGAGGGGV	4.62e-14	1.66e-11	6.65e-09	359	29	29	1015	210	10	34.48	4	0.39
10	db/HUMAN/HOCOMOCOv11_core_HUMAN_mono_meme_format.meme	KLF1_HUMAN.H11MO.0.A		DGGGYGKGGCYGGG	1.05e-13	4e-11	1.6e-08	382	29	29	1015	2.35	25	86.21	203	20
11	db/HUMAN/HOCOMOCOv11_core_HUMAN_mono_meme_format.meme	MAZ_HUMAN.H11MO.0.A		GGGGGAGGGGGDGRGRRRGRRG	2.36e-13	1.21e-10	4.85e-08	513	29	29	1015	1.92	29	100	363	35.76
12	db/HUMAN/HOCOMOCOv11_core_HUMAN_mono_meme_format.meme	IRF3_HUMAN.H11MO.0.B		RAAARGGAAAVDGAAASDGA	8.43e-13	3.13e-10	1.25e-07	371	29	29	1015	3.37	23	79.31	171	16.85
13	db/HUMAN/HOCOMOCOv11_core_HUMAN_mono_meme_format.meme	SP4_HUMAN.H11MO.0.A		SRGVARGRGGCGGRGCHDRR	1.83e-12	9.7e-10	3.89e-07	530	29	29	1015	6.88	18	62.07	83	8.18
14	db/HUMAN/HOCOMOCOv11_core_HUMAN_mono_meme_format.meme	ZN467_HUMAN.H11MO.0.C		GGGGAGGGGRRGGRGRRGGRRR	3.92e-12	1.3e-09	5.23e-07	333	29	29	1015	150	10	34.48	9	0.89
15	db/HUMAN/HOCOMOCOv11_core_HUMAN_mono_meme_format.meme	SALL4_HUMAN.H11MO.0.B		GSDGGGWGGG	3.24e-12	2.18e-09	8.73e-07	672	29	29	1015	4.52	19	65.52	102	10.05
16	db/HUMAN/HOCOMOCOv11_core_HUMAN_mono_meme_format.meme	PATZ1_HUMAN.H11MO.0.C		GGGGMGGGGGMKGGRRVGGVRG	4.34e-12	2.36e-09	9.48e-07	545	29	29	1015	34.4	13	44.83	29	2.86
17	db/HUMAN/HOCOMOCOv11_core_HUMAN_mono_meme_format.meme	ATF1_HUMAN.H11MO.0.B		HRRTGACGYMA	2.69e-11	2.93e-09	1.17e-06	109	29	29	1015	1.21	16	55.17	69	6.8
18	db/HUMAN/HOCOMOCOv11_core_HUMAN_mono_meme_format.meme	KLF5_HUMAN.H11MO.0.A		WGGGTGKGGCDGGG	7.21e-12	3.19e-09	1.28e-06	442	29	29	1015	2.43	23	79.31	190	18.72
19	db/HUMAN/HOCOMOCOv11_core_HUMAN_mono_meme_format.meme	KLF3_HUMAN.H11MO.0.B		GGRGVDGGGCGGGGCYGGG	2.67e-11	1.05e-08	4.21e-06	394	29	29	1015	3.4	22	75.86	178	17.54
20	db/HUMAN/HOCOMOCOv11_core_HUMAN_mono_meme_format.meme	KLF15_HUMAN.H11MO.0.A		RGGGMGGRGVDGGGGGRGG	3.04e-11	1.09e-08	4.36e-06	358	29	29	1015	1.64	25	86.21	261	25.71
21	db/HUMAN/HOCOMOCOv11_core_HUMAN_mono_meme_format.meme	KLF6_HUMAN.H11MO.0.A		GSRRGGGHGGGGMHGGGRV	1.97e-11	1.11e-08	4.44e-06	562	29	29	1015	74.7	8	27.59	3	0.3
22	db/HUMAN/HOCOMOCOv11_core_HUMAN_mono_meme_format.meme	FOXJ3_HUMAN.H11MO.0.A		TTGTTTATKKTTW	4.22e-10	3.8e-08	1.52e-05	90	29	29	1015	2.53	13	44.83	45	4.43
23	db/HUMAN/HOCOMOCOv11_core_HUMAN_mono_meme_format.meme	ZN770_HUMAN.H11MO.0.C		GGGAGGCYGAGGBRGGAGGATC	2.74e-10	7.12e-08	2.86e-05	260	29	29	1015	4.69	16	55.17	82	8.08
24	db/HUMAN/HOCOMOCOv11_core_HUMAN_mono_meme_format.meme	ZN341_HUMAN.H11MO.0.C		GRGGRRRRGGRGRRGGAASAGC	1.48e-10	7.6e-08	3.05e-05	513	29	29	1015	1.16	29	100	457	45.02
25	db/HUMAN/HOCOMOCOv11_core_HUMAN_mono_meme_format.meme	MEF2B_HUMAN.H11MO.0.A		DKKKCTATTTTTRG	2.77e-10	1.12e-07	4.47e-05	402	29	29	1015	1.04	27	93.1	363	35.76
26	db/HUMAN/HOCOMOCOv11_core_HUMAN_mono_meme_format.meme	TFE3_HUMAN.H11MO.0.B		RGTCACGTGA	1.84e-09	1.21e-07	4.87e-05	66	29	29	1015	19.5	6	20.69	1	0.1
27	db/HUMAN/HOCOMOCOv11_core_HUMAN_mono_meme_format.meme	WT1_HUMAN.H11MO.0.C		RGGVGGGGGAGGRGGVGGRG	3.5e-10	1.29e-07	5.19e-05	370	29	29	1015	13.9	15	51.72	69	6.8
28	db/HUMAN/HOCOMOCOv11_core_HUMAN_mono_meme_format.meme	MITF_HUMAN.H11MO.0.A		TCACGTGACC	1.84e-09	1.6e-07	6.42e-05	87	29	29	1015	25.5	6	20.69	1	0.1
29	db/HUMAN/HOCOMOCOv11_core_HUMAN_mono_meme_format.meme	IRF1_HUMAN.H11MO.0.A		RAAANWGAAASTGAAASYRR	1.05e-09	1.75e-07	7.01e-05	167	29	29	1015	7.06	13	44.83	49	4.83
30	db/HUMAN/HOCOMOCOv11_core_HUMAN_mono_meme_format.meme	BC11A_HUMAN.H11MO.0.A		RAAAGAGGAAGTGARAV	5.38e-10	3.08e-07	0.000124	573	29	29	1015	2.71	23	79.31	235	23.15
31	db/HUMAN/HOCOMOCOv11_core_HUMAN_mono_meme_format.meme	ZN121_HUMAN.H11MO.0.C		CTGGGCAACABAGYRAGACC	1.16e-08	4.06e-07	0.000163	35	29	29	1015	63.2	5	17.24	0	0
32	db/HUMAN/HOCOMOCOv11_core_HUMAN_mono_meme_format.meme	ANDR_HUMAN.H11MO.0.A		TGTTCTTKKYTGTTTRYW	1.35e-09	4.1e-07	0.000165	303	29	29	1015	1.4	23	79.31	246	24.24
33	db/HUMAN/HOCOMOCOv11_core_HUMAN_mono_meme_format.meme	ZFP28_HUMAN.H11MO.0.C		TTCTATTTCTTCTTGWGTCA	4.8e-09	4.9e-07	0.000196	102	29	29	1015	1.19	15	51.72	85	8.37
34	db/HUMAN/HOCOMOCOv11_core_HUMAN_mono_meme_format.meme	ETS2_HUMAN.H11MO.0.B		RDVRGGAARVRRR	6.08e-10	4.97e-07	0.000199	817	29	29	1015	5.2	16	55.17	87	8.57
35	db/HUMAN/HOCOMOCOv11_core_HUMAN_mono_meme_format.meme	PAX5_HUMAN.H11MO.0.A		SCSKGGGCARCVRAGCGWGAC	4.06e-09	5.81e-07	0.000233	143	29	29	1015	3.99	11	37.93	33	3.25
36	db/HUMAN/HOCOMOCOv11_core_HUMAN_mono_meme_format.meme	ATF3_HUMAN.H11MO.0.A		GGTSACGTGAB	9.1e-09	6.74e-07	0.00027	74	29	29	1015	3.82	7	24.14	6	0.59
37	db/HUMAN/HOCOMOCOv11_core_HUMAN_mono_meme_format.meme	MEF2D_HUMAN.H11MO.0.A		DKCTATTTTTAG	3.93e-09	7.99e-07	0.00032	203	29	29	1015	28.4	9	31.03	16	1.58
38	db/HUMAN/HOCOMOCOv11_core_HUMAN_mono_meme_format.meme	E2F4_HUMAN.H11MO.0.A		SRGGGCGGGAARD	3.1e-09	1.19e-06	0.000478	385	29	29	1015	9.99	11	37.93	32	3.15
39	db/HUMAN/HOCOMOCOv11_core_HUMAN_mono_meme_format.meme	TF65_HUMAN.H11MO.0.A		HWGGGRATTTCCMV	4.59e-09	1.38e-06	0.000554	301	29	29	1015	48.3	8	27.59	10	0.99
40	db/HUMAN/HOCOMOCOv11_core_HUMAN_mono_meme_format.meme	ZFP82_HUMAN.H11MO.0.C		TTCCADTTCAYTAATTYTCTCTTC	6.74e-09	1.5e-06	0.0006	222	29	29	1015	3.64	16	55.17	104	10.25
41	db/HUMAN/HOCOMOCOv11_core_HUMAN_mono_meme_format.meme	IRF2_HUMAN.H11MO.0.A		RAAAVHGAAAGTGAAASTRV	1.45e-08	1.58e-06	0.000634	109	29	29	1015	1.46	14	48.28	77	7.59
42	db/HUMAN/HOCOMOCOv11_core_HUMAN_mono_meme_format.meme	SOX4_HUMAN.H11MO.0.B		BYCTTTGTYYYB	3.56e-09	1.94e-06	0.000779	546	29	29	1015	6.61	15	51.72	83	8.18
43	db/HUMAN/HOCOMOCOv11_core_HUMAN_mono_meme_format.meme	FOXP1_HUMAN.H11MO.0.A		TBTGTTTMY	4.12e-09	2.13e-06	0.000854	517	29	29	1015	1.91	23	79.31	260	25.62
44	db/HUMAN/HOCOMOCOv11_core_HUMAN_mono_meme_format.meme	RELB_HUMAN.H11MO.0.C		RGGGRMTTTCCM	4.59e-09	2.49e-06	0.000996	541	29	29	1015	24.2	8	27.59	10	0.99
45	db/HUMAN/HOCOMOCOv11_core_HUMAN_mono_meme_format.meme	KLF12_HUMAN.H11MO.0.C		VGGGGCGGGGC	7.79e-09	2.52e-06	0.00101	323	29	29	1015	6.16	14	48.28	73	7.19
46	db/HUMAN/HOCOMOCOv11_core_HUMAN_mono_meme_format.meme	USF1_HUMAN.H11MO.0.A		RGTCACGTGRBS	6.83e-08	3.21e-06	0.00129	47	29	29	1015	50.7	5	17.24	1	0.1
47	db/HUMAN/HOCOMOCOv11_core_HUMAN_mono_meme_format.meme	CREB1_HUMAN.H11MO.0.A		NRRTGACGTMA	3.02e-08	3.29e-06	0.00132	109	29	29	1015	1.11	14	48.28	82	8.08
48	db/HUMAN/HOCOMOCOv11_core_HUMAN_mono_meme_format.meme	MAF_HUMAN.H11MO.0.A		VAAWBTGCTGASTHWGCMD	1.04e-08	3.31e-06	0.00133	317	29	29	1015	5.08	12	41.38	48	4.73
49	db/HUMAN/HOCOMOCOv11_core_HUMAN_mono_meme_format.meme	SOX2_HUMAN.H11MO.0.A		BBCCTTTGTYYYB	6.43e-09	3.58e-06	0.00144	557	29	29	1015	6.24	15	51.72	87	8.57
50	db/HUMAN/HOCOMOCOv11_core_HUMAN_mono_meme_format.meme	PRDM1_HUMAN.H11MO.0.A		RAAAGTGAAAGTGR	1.57e-08	5.25e-06	0.00211	334	29	29	1015	1.83	21	72.41	221	21.77
51	db/HUMAN/HOCOMOCOv11_core_HUMAN_mono_meme_format.meme	ZN263_HUMAN.H11MO.0.A		GGGAGGAGGRRGRGGRGGRR	2.24e-08	7.94e-06	0.00318	354	29	29	1015	1.39	23	79.31	283	27.88
52	db/HUMAN/HOCOMOCOv11_core_HUMAN_mono_meme_format.meme	KLF9_HUMAN.H11MO.0.C		GRRGKGGGCGTGGCC	4.61e-08	8.43e-06	0.00338	183	29	29	1015	1.05	18	62.07	161	15.86
53	db/HUMAN/HOCOMOCOv11_core_HUMAN_mono_meme_format.meme	KLF4_HUMAN.H11MO.0.A		WGGGYGKGGC	2.58e-08	8.46e-06	0.00339	328	29	29	1015	1.09	23	79.31	285	28.08
54	db/HUMAN/HOCOMOCOv11_core_HUMAN_mono_meme_format.meme	TFEB_HUMAN.H11MO.0.C		RGTCACGTG	4.83e-07	9.65e-06	0.00387	20	29	29	1015	65.3	4	13.79	0	0
55	db/HUMAN/HOCOMOCOv11_core_HUMAN_mono_meme_format.meme	PRDM6_HUMAN.H11MO.0.C		RRRARGAAAAAAA	1.58e-08	9.75e-06	0.00391	618	29	29	1015	7.73	18	62.07	150	14.78
56	db/HUMAN/HOCOMOCOv11_core_HUMAN_mono_meme_format.meme	TFDP1_HUMAN.H11MO.0.C		RRRRGGCGGGAARN	2.31e-08	1.04e-05	0.00419	452	29	29	1015	3.39	16	55.17	114	11.23
57	db/HUMAN/HOCOMOCOv11_core_HUMAN_mono_meme_format.meme	NFKB2_HUMAN.H11MO.0.B		GGGRAAKYCCC	2.51e-08	1.2e-05	0.00481	478	29	29	1015	15.8	10	34.48	30	2.96
58	db/HUMAN/HOCOMOCOv11_core_HUMAN_mono_meme_format.meme	ATF2_HUMAN.H11MO.0.B		RRTGABGTCAY	1.14e-07	1.54e-05	0.00616	135	29	29	1015	3.39	9	31.03	26	2.56
59	db/HUMAN/HOCOMOCOv11_core_HUMAN_mono_meme_format.meme	E2F7_HUMAN.H11MO.0.B		GDGGCGGGAARDR	3.12e-08	1.77e-05	0.00711	568	29	29	1015	13	8	27.59	14	1.38
60	db/HUMAN/HOCOMOCOv11_core_HUMAN_mono_meme_format.meme	CREM_HUMAN.H11MO.0.C		CRVTGACGTCA	2.39e-07	1.79e-05	0.00718	75	29	29	1015	4.84	7	24.14	12	1.18
61	db/HUMAN/HOCOMOCOv11_core_HUMAN_mono_meme_format.meme	PBX3_HUMAN.H11MO.0.A		TGABTGRCRGS	8.66e-08	2.52e-05	0.0101	291	29	29	1015	3.2	10	34.48	35	3.45
62	db/HUMAN/HOCOMOCOv11_core_HUMAN_mono_meme_format.meme	ZSC22_HUMAN.H11MO.0.C		RGKCWGAGGGMGGAGG	1.08e-07	3.01e-05	0.0121	279	29	29	1015	3.02	15	51.72	109	10.74
63	db/HUMAN/HOCOMOCOv11_core_HUMAN_mono_meme_format.meme	LEF1_HUMAN.H11MO.0.A		BCCTTTSWWNTBYH	5.55e-08	3.99e-05	0.016	719	29	29	1015	3.72	19	65.52	186	18.33
64	db/HUMAN/HOCOMOCOv11_core_HUMAN_mono_meme_format.meme	ZN350_HUMAN.H11MO.0.C		CAGYYYTTTTATDWCCHR	7.11e-08	4.21e-05	0.0169	592	29	29	1015	5.89	16	55.17	124	12.22
65	db/HUMAN/HOCOMOCOv11_core_HUMAN_mono_meme_format.meme	TEAD4_HUMAN.H11MO.0.A		RCATTCCWGRVAK	1.54e-07	5.7e-05	0.0229	371	29	29	1015	11	7	24.14	11	1.08
66	db/HUMAN/HOCOMOCOv11_core_HUMAN_mono_meme_format.meme	SMCA5_HUMAN.H11MO.0.C		GAATBGAATGGAAWC	2.65e-07	5.83e-05	0.0234	220	29	29	1015	2.44	13	44.83	82	8.08
67	db/HUMAN/HOCOMOCOv11_core_HUMAN_mono_meme_format.meme	SOX3_HUMAN.H11MO.0.B		BCCWTTGTBYB	1.24e-07	5.93e-05	0.0238	478	29	29	1015	2.53	20	68.97	221	21.77
68	db/HUMAN/HOCOMOCOv11_core_HUMAN_mono_meme_format.meme	MEF2A_HUMAN.H11MO.0.A		DKCTATTTTTRGM	3.34e-07	9.85e-05	0.0395	295	29	29	1015	8.66	11	37.93	54	5.32
69	db/HUMAN/HOCOMOCOv11_core_HUMAN_mono_meme_format.meme	TBX21_HUMAN.H11MO.0.A		GDGDRGGTGTGRV	2.43e-07	0.000114	0.0458	470	29	29	1015	2.38	12	41.38	66	6.5
70	db/HUMAN/HOCOMOCOv11_core_HUMAN_mono_meme_format.meme	USF2_HUMAN.H11MO.0.A		GGGTCACGTGRBSVSSSSB	2.65e-06	0.000154	0.0617	58	29	29	1015	14.4	5	17.24	5	0.49
71	db/HUMAN/HOCOMOCOv11_core_HUMAN_mono_meme_format.meme	MEF2C_HUMAN.H11MO.0.A		DKCTATTTTTRGM	6.36e-07	0.000184	0.074	290	29	29	1015	7.34	11	37.93	58	5.71
72	db/HUMAN/HOCOMOCOv11_core_HUMAN_mono_meme_format.meme	COT1_HUMAN.H11MO.0.C		GRGGKSARAGGTCAGGG	4.02e-07	0.00019	0.0762	473	29	29	1015	1.04	26	89.66	441	43.45
73	db/HUMAN/HOCOMOCOv11_core_HUMAN_mono_meme_format.meme	BATF3_HUMAN.H11MO.0.B		BRSTTTCADTWTGASWM	6.59e-07	0.0002	0.0801	303	29	29	1015	3.3	14	48.28	107	10.54
74	db/HUMAN/HOCOMOCOv11_core_HUMAN_mono_meme_format.meme	CTCF_HUMAN.H11MO.0.A		YGGCCACCAGRKGGCRSYV	2.37e-06	0.000246	0.0987	104	29	29	1015	574	4	13.79	1	0.1
75	db/HUMAN/HOCOMOCOv11_core_HUMAN_mono_meme_format.meme	SOX17_HUMAN.H11MO.0.C		SCCATTGTKBY	6.41e-07	0.000321	0.129	500	29	29	1015	2.3	18	62.07	192	18.92
76	db/HUMAN/HOCOMOCOv11_core_HUMAN_mono_meme_format.meme	NFKB1_HUMAN.H11MO.1.B		GGGAAAKYCCC	9.72e-07	0.00035	0.14	360	29	29	1015	12.9	9	31.03	35	3.45
77	db/HUMAN/HOCOMOCOv11_core_HUMAN_mono_meme_format.meme	FOSL1_HUMAN.H11MO.0.A		KRVTGAGTCAYH	3.62e-06	0.000358	0.144	99	29	29	1015	10.7	7	24.14	20	1.97
78	db/HUMAN/HOCOMOCOv11_core_HUMAN_mono_meme_format.meme	NFAC1_HUMAN.H11MO.0.B		AWGGAAARWVWGAMW	6.57e-07	0.000381	0.153	581	29	29	1015	8.11	12	41.38	73	7.19
79	db/HUMAN/HOCOMOCOv11_core_HUMAN_mono_meme_format.meme	Z354A_HUMAN.H11MO.0.C		RTTTARWYCATTTACATTTAATGT	1.77e-06	0.00041	0.164	231	29	29	1015	4.54	13	44.83	98	9.66
80	db/HUMAN/HOCOMOCOv11_core_HUMAN_mono_meme_format.meme	CTCFL_HUMAN.H11MO.0.A		GCCDSYAGGGGGCGCYV	2.37e-06	0.000454	0.182	192	29	29	1015	320	4	13.79	1	0.1
81	db/HUMAN/HOCOMOCOv11_core_HUMAN_mono_meme_format.meme	ZN394_HUMAN.H11MO.0.C		NRARWRGAAWNGAMWGRAAK	1.18e-06	0.000604	0.242	512	29	29	1015	4.25	17	58.62	176	17.34
82	db/HUMAN/HOCOMOCOv11_core_HUMAN_mono_meme_format.meme	SPI1_HUMAN.H11MO.0.A		RRAAAGAGGAAGTGRVD	4.82e-06	0.000963	0.386	200	29	29	1015	1.24	16	55.17	171	16.85
83	db/HUMAN/HOCOMOCOv11_core_HUMAN_mono_meme_format.meme	TAF1_HUMAN.H11MO.0.A		RARRWGGCGGMGGMGR	2.73e-06	0.00123	0.494	452	29	29	1015	2.17	17	58.62	187	18.42
84	db/HUMAN/HOCOMOCOv11_core_HUMAN_mono_meme_format.meme	JUND_HUMAN.H11MO.0.A		RRTGAGTCAYY	1.25e-05	0.00135	0.54	108	29	29	1015	6.56	7	24.14	25	2.46
85	db/HUMAN/HOCOMOCOv11_core_HUMAN_mono_meme_format.meme	E2F1_HUMAN.H11MO.0.A		RRNKGGCGGGAARR	3.61e-06	0.00141	0.564	390	29	29	1015	2.61	15	51.72	145	14.29
86	db/HUMAN/HOCOMOCOv11_core_HUMAN_mono_meme_format.meme	JUN_HUMAN.H11MO.0.A		DRTGAGTCAYH	1.55e-05	0.00149	0.597	96	29	29	1015	6.9	7	24.14	26	2.56
87	db/HUMAN/HOCOMOCOv11_core_HUMAN_mono_meme_format.meme	E2F3_HUMAN.H11MO.0.A		DDGGCGGGAAA	2.55e-06	0.00155	0.62	606	29	29	1015	1.21	26	89.66	478	47.09
88	db/HUMAN/HOCOMOCOv11_core_HUMAN_mono_meme_format.meme	SMAD3_HUMAN.H11MO.0.B		SYCTSHCWSCWS	2.37e-06	0.00164	0.656	692	29	29	1015	6.42	4	13.79	1	0.1
89	db/HUMAN/HOCOMOCOv11_core_HUMAN_mono_meme_format.meme	PPARG_HUMAN.H11MO.0.A		MWSTRGGKSARAGGKCA	4.26e-06	0.00185	0.741	434	29	29	1015	3.04	15	51.72	147	14.48
90	db/HUMAN/HOCOMOCOv11_core_HUMAN_mono_meme_format.meme	TBX3_HUMAN.H11MO.0.C		DRAGGTGBSAR	3.83e-06	0.00221	0.886	577	29	29	1015	1.44	22	75.86	334	32.91
91	db/HUMAN/HOCOMOCOv11_core_HUMAN_mono_meme_format.meme	ZSC31_HUMAN.H11MO.0.C		RGCAGCAGGGCARTTAKR	9.28e-06	0.00222	0.889	239	29	29	1015	1.28	16	55.17	180	17.73
92	db/HUMAN/HOCOMOCOv11_core_HUMAN_mono_meme_format.meme	ZN260_HUMAN.H11MO.0.C		TTTWTATGGCTGCATAGTATTCCA	0.000746	0.00224	0.896	3	29	29	1015	7.35	2	6.9	0	0
93	db/HUMAN/HOCOMOCOv11_core_HUMAN_mono_meme_format.meme	IRF8_HUMAN.H11MO.0.B		RAAARRGGAASTGAAASTDR	1.49e-05	0.00231	0.928	156	29	29	1015	1.4	13	44.83	120	11.82
94	db/HUMAN/HOCOMOCOv11_core_HUMAN_mono_meme_format.meme	ETV5_HUMAN.H11MO.0.C		RRRSAGGAARDGRV	3.33e-06	0.00235	0.94	706	29	29	1015	1.24	28	96.55	585	57.64
95	db/HUMAN/HOCOMOCOv11_core_HUMAN_mono_meme_format.meme	SPIB_HUMAN.H11MO.0.A		RRAAAGAGGAAGTGARA	1.88e-05	0.00246	0.985	131	29	29	1015	1.33	12	41.38	103	10.15
96	db/HUMAN/HOCOMOCOv11_core_HUMAN_mono_meme_format.meme	BHE40_HUMAN.H11MO.0.A		DGCACGTGAS	2.87e-05	0.00263	1.06	92	29	29	1015	7.33	5	17.24	10	0.99
97	db/HUMAN/HOCOMOCOv11_core_HUMAN_mono_meme_format.meme	PKNX1_HUMAN.H11MO.0.B		TGABTGRCAGS	1.28e-05	0.00297	1.19	233	29	29	1015	6.38	5	17.24	8	0.79
98	db/HUMAN/HOCOMOCOv11_core_HUMAN_mono_meme_format.meme	PBX1_HUMAN.H11MO.0.A		TGABTGACAG	1.07e-05	0.00302	1.21	283	29	29	1015	1.28	16	55.17	182	17.93
99	db/HUMAN/HOCOMOCOv11_core_HUMAN_mono_meme_format.meme	COE1_HUMAN.H11MO.0.A		ADBTCCCCAGGGAVH	8.02e-06	0.00303	1.22	379	29	29	1015	37	5	17.24	7	0.69
100	db/HUMAN/HOCOMOCOv11_core_HUMAN_mono_meme_format.meme	ZIM3_HUMAN.H11MO.0.C		KTRGGTTTCTGTTKYYTKY	3e-05	0.00326	1.31	109	29	29	1015	3.35	9	31.03	56	5.52
101	db/HUMAN/HOCOMOCOv11_core_HUMAN_mono_meme_format.meme	ZFX_HUMAN.H11MO.0.A		SCAGGCCBCR	6.96e-06	0.00356	1.43	512	29	29	1015	5.66	10	34.48	60	5.91
102	db/HUMAN/HOCOMOCOv11_core_HUMAN_mono_meme_format.meme	FOS_HUMAN.H11MO.0.A		VTGAGTCAB	2.87e-05	0.00446	1.79	156	29	29	1015	10.9	5	17.24	10	0.99
103	db/HUMAN/HOCOMOCOv11_core_HUMAN_mono_meme_format.meme	BRAC_HUMAN.H11MO.0.A		YTVRCAKSDARGTGTGAADT	1.74e-05	0.00467	1.87	269	29	29	1015	1.08	18	62.07	241	23.74
104	db/HUMAN/HOCOMOCOv11_core_HUMAN_mono_meme_format.meme	IRF7_HUMAN.H11MO.0.C		GAAASYGAAA	1.14e-05	0.00593	2.38	522	29	29	1015	1.92	21	72.41	322	31.72
105	db/HUMAN/HOCOMOCOv11_core_HUMAN_mono_meme_format.meme	HLF_HUMAN.H11MO.0.C		GRTTRYGTAAYMS	7.58e-05	0.00635	2.55	84	29	29	1015	36.7	3	10.34	1	0.1
106	db/HUMAN/HOCOMOCOv11_core_HUMAN_mono_meme_format.meme	SRY_HUMAN.H11MO.0.B		YWTTGTTTH	1.37e-05	0.00707	2.83	516	29	29	1015	7.87	8	27.59	37	3.65
107	db/HUMAN/HOCOMOCOv11_core_HUMAN_mono_meme_format.meme	FOSL2_HUMAN.H11MO.0.A		NDRTGAGTCAYH	8.26e-05	0.00782	3.14	95	29	29	1015	5.89	7	24.14	35	3.45
108	db/HUMAN/HOCOMOCOv11_core_HUMAN_mono_meme_format.meme	FOSB_HUMAN.H11MO.0.A		RTGAGTCAB	4.17e-05	0.00823	3.3	198	29	29	1015	5.77	7	24.14	31	3.05
109	db/HUMAN/HOCOMOCOv11_core_HUMAN_mono_meme_format.meme	CEBPD_HUMAN.H11MO.0.C		VTTGCRCMAYC	2.55e-05	0.00853	3.42	336	29	29	1015	6.1	6	20.69	18	1.77
110	db/HUMAN/HOCOMOCOv11_core_HUMAN_mono_meme_format.meme	SRF_HUMAN.H11MO.0.A		TTKCCWTWTWTGGBCWTD	5.52e-05	0.0112	4.51	205	29	29	1015	64.7	4	13.79	5	0.49
111	db/HUMAN/HOCOMOCOv11_core_HUMAN_mono_meme_format.meme	CEBPA_HUMAN.H11MO.0.A		DRTTGTGCAAYV	4.98e-05	0.0149	5.99	302	29	29	1015	2.29	13	44.83	135	13.3
112	db/HUMAN/HOCOMOCOv11_core_HUMAN_mono_meme_format.meme	SRBP2_HUMAN.H11MO.0.B		VSGTGGGGWGABG	2.87e-05	0.0151	6.06	531	29	29	1015	5.07	5	17.24	10	0.99
113	db/HUMAN/HOCOMOCOv11_core_HUMAN_mono_meme_format.meme	ZN554_HUMAN.H11MO.0.C		GCWGAGYCANGTRGDKKRCT	6.88e-05	0.0157	6.3	230	29	29	1015	1.31	14	48.28	162	15.96
114	db/HUMAN/HOCOMOCOv11_core_HUMAN_mono_meme_format.meme	GATA3_HUMAN.H11MO.0.A		RVAGATAAVAD	4.38e-05	0.018	7.23	416	29	29	1015	1.24	21	72.41	349	34.38
115	db/HUMAN/HOCOMOCOv11_core_HUMAN_mono_meme_format.meme	AP2B_HUMAN.H11MO.0.B		GCCYGVGGGS	3.4e-05	0.0204	8.19	607	29	29	1015	3.8	15	51.72	175	17.24
116	db/HUMAN/HOCOMOCOv11_core_HUMAN_mono_meme_format.meme	CEBPG_HUMAN.H11MO.0.B		RTTGCATCAKHH	0.000178	0.021	8.41	119	29	29	1015	1.26	10	34.48	90	8.87
117	db/HUMAN/HOCOMOCOv11_core_HUMAN_mono_meme_format.meme	PPARA_HUMAN.H11MO.0.B		AWSTRGGKSAAAGGTCA	4.97e-05	0.0213	8.54	433	29	29	1015	1.86	17	58.62	232	22.86
# The format of this file is described at https://meme-suite.org/meme/doc/ame-output-format.html.
# ame --verbose 1 --oc . --scoring avg --method fisher --hit-lo-fraction 0.25 --evalue-report-threshold 10.0 --control --shuffle-- --kmer 2 fname1000.fa db/HUMAN/HOCOMOCOv11_core_HUMAN_mono_meme_format.meme
