## Supplementary material for "SARS-CoV-2 Nsp14 mediates the effects of viral infection on the host cell transcriptome": Table 14

### Sheet: Table_14
Table 14: Concentrations of cellular metabolites detected by HPLC/MS
Concentration expressed as pmol/ mg protein				*NQ = not quantifiable
Metabolite	Control Average	Control ST.DEV		Control Nsp14	Nsp14 ST.DEV	pvalue (t.test)
AMP	60.6985	3.85251		44.6385	10.245	0.10662
ADP	36.7302	7.06834		46.5939	4.04363	0.161872
ATP	58.0862	20.1239		157.077	29.7326	0.0175522
GMP	9.81683	0.453748		9.97986	2.44873	0.930687
GDP	4.59237	0.788694		6.9569	1.3509	0.0993437
GTP	6.02472	2.05119		21.3835	3.19687	0.00462704
CMP	3.91572	0.395637		3.75755	1.13677	0.861611
CDP	2.35298	0.23454		4.70211	0.436833	0.0025814
CTP	3.22347	0.717483		15.6166	1.88497	0.000965387
IMP	3.67065	1.56851		4.05342	0.72679	0.769824
IDP	5.25866	1.01317		6.48561	0.661045	0.224792
ITP	6.63299	2.32368		18.1066	3.6374	0.0197869
m5UMP	0	0		0	0
m5UDP	0.171437	0.060143		0.357773	0.171767	0.221192
m5UTP	0.016893	0.00738		0.0394	0.011072	0.0750066
TMP(dTMP)	0.20348	0.062522		0.147823	0.038941	0.345447
TDP(dTDP)	0.279123	0.051466		0.263773	0.021366	0.716712
TTP(dTTP)	0.59225	0.221561		1.17171	0.265256	0.076731
UMP	10.1027	2.07216		7.84989	2.31932	0.363564
UDP	8.4085	0.801722		11.3817	1.01923	0.0315981
UTP	10.2333	2.42946		34.0123	7.16888	0.01131
XMP	0.074313	0.030986		0.08403	0.007849	0.689414
XDP	0.017353	0.005785		0.047857	0.0088	0.0148987
XTP	0.015743	0.003761		0.029443	0.007876	0.0906237
dAMP	0.047153	0.005921		0.04701	0.007081	0.983532
dADP	0.181807	0.047547		0.163313	0.027389	0.658492
dATP	0.18352	0.084762		0.314727	0.058204	0.145455
dCMP	0.01391	0.004291		0.040073	0.020737	0.155512
dCDP	0.0354	0.006868		0.054787	0.005422	0.0350801
dCTP	0.05117	0.017523		0.171837	0.034096	0.0112341
dGMP	0.01087	0.015373		0	0	0.373901
dGDP	0.029437	0.005714		0.065213	0.018385	0.0583076
dGTP	0.039897	0.0059		0.130013	0.045681	0.0504912
dIMP	0.02494	0.010569		0.04188	0.015154	0.26448
dIDP	0.172693	0.073048		0.18049	0.023829	0.892833
dITP	0.023757	0.009124		0.04784	0.004922	0.0303453
dUMP	0.01276	0.006438		0.008493	0.003323	0.451786
dUDP	0.005413	0.001016		0.00489	0.001055	0.639989
dUTP	0.014303	0.003359		0.044233	0.005517	0.00280368
dXMP	32.4672	2.26008		24.7563	7.45992	0.234375
dXDP	NQ			NQ
dXTP	NQ			NQ
cAMP	0.00554	0.000694		0.009523	0.000604	0.00360055
cGMP	NQ			NQ
